# Proteome allocation of the microbiome reveals how diet and metabolic dysbiosis impact disease

**DOI:** 10.1101/2024.11.21.624724

**Authors:** Juan D. Tibocha-Bonilla, Rodrigo Santibáñez-Palominos, Yuhan Weng, Manish Kumar, Karsten Zengler

## Abstract

The gut microbiome plays a critical role in human health, spurring extensive research into host-microbe interactions using multi-omic technologies. Although these tools offer valuable insights, they often fall short in capturing the complexity of microbial interactions and assigning causality to disease onset, progression, and treatment. Proteome allocation is intertwined with microbial interactions, yet there is little mechanistic knowledge. Here, we deploy models of metabolism and gene expression (ME-models) that predict proteome allocation. Despite their potential, their deployment has been limited by the laborious reconstruction process. To address this, we reconstructed 495 ME-models for human gut microbes using an automated pipeline. By integrating ME-models with multi-omics data from patients with inflammatory bowel disease (IBD), we identified taxa responsible for variations in amino acids, short-chain fatty acids, and pH in the gut of IBD patients. Thus, this approach provides a mechanistic understanding and paves the way for new intervention strategies.
