## Supplementary material for "Proteome allocation of the microbiome reveals how diet and metabolic dysbiosis impact disease": Table S2

### Sheet: Sheet1
			1st if			2nd if			1st if				2nd if
type	1st	2nd	1st < 0 & 2nd = 0	1st = 0	1st > 0 & 2nd = 0	1st = 0 & 2nd < 0	2nd = 0	1st = 0 & 2nd > 0	1st < 0 & 2nd < 0	1st < 0 & 2nd > 0	1st > 0 & 2nd < 0	1st > 0 & 2nd > 0	1st < 0 & 2nd < 0	1st < 0 & 2nd > 0	1st > 0 & 2nd < 0	1st > 0 & 2nd > 0
M-model	EX_ac(e)	EX_ade(e)	14	6	345	0	365	0	4	8	23	95	4	8	23	95
ME-model	EX_ac(e)	EX_ade(e)	0	33	371	0	396	8	0	0	0	91	0	0	0	91
M-model	EX_ac(e)	EX_ala_L(e)	4	6	37	2	43	2	19	3	386	40	19	3	386	40
ME-model	EX_ac(e)	EX_ala_L(e)	0	33	434	0	463	4	0	0	0	28	0	0	0	28
M-model	EX_ac(e)	EX_cys_L(e)	4	6	63	4	69	0	17	5	298	102	17	5	298	102
ME-model	EX_ac(e)	EX_cys_L(e)	0	33	398	0	427	4	0	0	0	64	0	0	0	64
M-model	EX_ac(e)	EX_dad_2(e)	15	6	237	0	257	1	9	2	118	108	9	2	118	108
ME-model	EX_ac(e)	EX_dad_2(e)	0	33	361	0	389	5	0	0	0	101	0	0	0	101
M-model	EX_ac(e)	EX_etoh(e)	24	6	344	0	374	0	0	2	0	119	0	2	0	119
ME-model	EX_ac(e)	EX_etoh(e)	0	33	318	0	351	0	0	0	0	144	0	0	0	144
M-model	EX_ac(e)	EX_for(e)	8	6	48	3	58	1	11	7	50	365	11	7	50	365
ME-model	EX_ac(e)	EX_for(e)	0	33	79	0	107	5	0	0	0	383	0	0	0	383
M-model	EX_ac(e)	EX_gln_L(e)	3	6	87	3	93	0	19	4	348	28	19	4	348	28
ME-model	EX_ac(e)	EX_gln_L(e)	0	33	441	0	473	1	0	0	0	21	0	0	0	21
M-model	EX_ac(e)	EX_glyc(e)	10	6	115	0	130	1	9	7	317	31	9	7	317	31
ME-model	EX_ac(e)	EX_glyc(e)	0	33	402	0	432	3	0	0	0	60	0	0	0	60
M-model	EX_ac(e)	EX_gly(e)	2	6	49	3	53	1	21	3	340	74	21	3	340	74
ME-model	EX_ac(e)	EX_gly(e)	0	33	379	0	404	8	0	0	0	83	0	0	0	83
M-model	EX_ac(e)	EX_lys_L(e)	1	6	10	4	13	0	22	3	351	102	22	3	351	102
ME-model	EX_ac(e)	EX_lys_L(e)	0	33	364	0	393	4	0	0	0	98	0	0	0	98
M-model	EX_ac(e)	EX_nac(e)	0	6	12	2	15	1	22	4	319	132	22	4	319	132
ME-model	EX_ac(e)	EX_nac(e)	0	33	345	0	373	5	0	0	0	117	0	0	0	117
M-model	EX_ac(e)	EX_orn(e)	10	6	204	2	218	0	13	3	183	76	13	3	183	76
ME-model	EX_ac(e)	EX_orn(e)	0	33	343	0	374	2	0	0	0	119	0	0	0	119
M-model	EX_ac(e)	EX_phe_L(e)	2	6	40	4	44	0	20	4	268	155	20	4	268	155
ME-model	EX_ac(e)	EX_phe_L(e)	0	33	307	0	337	3	0	0	0	155	0	0	0	155
M-model	EX_ac(e)	EX_ppa(e)	24	6	270	0	300	0	0	2	0	193	0	2	0	193
ME-model	EX_ac(e)	EX_ppa(e)	0	33	308	0	339	2	0	0	0	154	0	0	0	154
M-model	EX_ac(e)	EX_succ(e)	9	6	268	0	279	4	0	17	0	195	0	17	0	195
ME-model	EX_ac(e)	EX_succ(e)	0	33	312	0	322	23	0	0	0	150	0	0	0	150
M-model	EX_ac(e)	EX_but(e)	19	6	417	0	442	0	0	7	0	46	0	7	0	46
ME-model	EX_ac(e)	EX_but(e)	0	33	406	0	431	8	0	0	0	56	0	0	0	56
M-model	EX_ade(e)	EX_ala_L(e)	1	365	8	293	43	38	24	2	90	5	24	2	90	5
ME-model	EX_ade(e)	EX_ala_L(e)	0	396	94	0	463	27	0	0	0	5	0	0	0	5
M-model	EX_ade(e)	EX_cys_L(e)	2	365	24	260	69	62	17	8	42	37	17	8	42	37
ME-model	EX_ade(e)	EX_cys_L(e)	0	396	72	0	427	41	0	0	0	27	0	0	0	27
M-model	EX_ade(e)	EX_dad_2(e)	24	365	11	35	257	108	1	2	91	1	1	2	91	1
ME-model	EX_ade(e)	EX_dad_2(e)	0	396	98	0	389	105	0	0	0	1	0	0	0	1
M-model	EX_ade(e)	EX_etoh(e)	13	365	77	0	374	81	0	14	0	26	0	14	0	26
ME-model	EX_ade(e)	EX_etoh(e)	0	396	68	0	351	113	0	0	0	31	0	0	0	31
M-model	EX_ade(e)	EX_for(e)	2	365	13	55	58	267	3	22	6	84	3	22	6	84
ME-model	EX_ade(e)	EX_for(e)	0	396	18	0	107	307	0	0	0	81	0	0	0	81
M-model	EX_ade(e)	EX_gln_L(e)	6	365	5	262	93	21	18	3	90	8	18	3	90	8
ME-model	EX_ade(e)	EX_gln_L(e)	0	396	95	0	473	18	0	0	0	4	0	0	0	4
M-model	EX_ade(e)	EX_glyc(e)	8	365	11	233	130	21	16	3	77	15	16	3	77	15
ME-model	EX_ade(e)	EX_glyc(e)	0	396	73	0	432	37	0	0	0	26	0	0	0	26
M-model	EX_ade(e)	EX_gly(e)	1	365	19	272	53	60	19	7	73	11	19	7	73	11
ME-model	EX_ade(e)	EX_gly(e)	0	396	88	0	404	80	0	0	0	11	0	0	0	11
M-model	EX_ade(e)	EX_lys_L(e)	1	365	2	293	13	62	23	3	61	40	23	3	61	40
ME-model	EX_ade(e)	EX_lys_L(e)	0	396	72	0	393	75	0	0	0	27	0	0	0	27
M-model	EX_ade(e)	EX_nac(e)	0	365	1	249	15	102	21	6	73	29	21	6	73	29
ME-model	EX_ade(e)	EX_nac(e)	0	396	76	0	373	99	0	0	0	23	0	0	0	23
M-model	EX_ade(e)	EX_orn(e)	15	365	15	125	218	52	6	6	67	21	6	6	67	21
ME-model	EX_ade(e)	EX_orn(e)	0	396	58	0	374	80	0	0	0	41	0	0	0	41
M-model	EX_ade(e)	EX_phe_L(e)	0	365	5	204	44	122	15	12	73	25	15	12	73	25
ME-model	EX_ade(e)	EX_phe_L(e)	0	396	72	0	337	131	0	0	0	27	0	0	0	27
M-model	EX_ade(e)	EX_ppa(e)	20	365	34	0	300	119	0	7	0	69	0	7	0	69
ME-model	EX_ade(e)	EX_ppa(e)	0	396	50	0	339	107	0	0	0	49	0	0	0	49
M-model	EX_ade(e)	EX_succ(e)	20	365	51	0	279	157	0	7	0	52	0	7	0	52
ME-model	EX_ade(e)	EX_succ(e)	0	396	62	0	322	136	0	0	0	37	0	0	0	37
M-model	EX_ade(e)	EX_but(e)	23	365	93	0	442	39	0	4	0	10	0	4	0	10
ME-model	EX_ade(e)	EX_but(e)	0	396	85	0	431	50	0	0	0	14	0	0	0	14
M-model	EX_ala_L(e)	EX_cys_L(e)	45	43	3	13	69	9	272	90	34	8	272	90	34	8
ME-model	EX_ala_L(e)	EX_cys_L(e)	0	463	26	0	427	62	0	0	0	6	0	0	0	6
M-model	EX_ala_L(e)	EX_dad_2(e)	214	43	28	14	257	14	102	91	11	6	102	91	11	6
ME-model	EX_ala_L(e)	EX_dad_2(e)	0	463	28	0	389	102	0	0	0	4	0	0	0	4
M-model	EX_ala_L(e)	EX_etoh(e)	291	43	40	0	374	0	0	116	0	5	0	116	0	5
ME-model	EX_ala_L(e)	EX_etoh(e)	0	463	21	0	351	133	0	0	0	11	0	0	0	11
M-model	EX_ala_L(e)	EX_for(e)	42	43	10	5	58	32	50	315	9	26	50	315	9	26
ME-model	EX_ala_L(e)	EX_for(e)	0	463	10	0	107	366	0	0	0	22	0	0	0	22
M-model	EX_ala_L(e)	EX_gln_L(e)	54	43	4	8	93	0	324	29	38	3	324	29	38	3
ME-model	EX_ala_L(e)	EX_gln_L(e)	0	463	31	0	473	21	0	0	0	1	0	0	0	1
M-model	EX_ala_L(e)	EX_glyc(e)	94	43	7	12	130	2	278	35	36	2	278	35	36	2
ME-model	EX_ala_L(e)	EX_glyc(e)	0	463	29	0	432	60	0	0	0	3	0	0	0	3
M-model	EX_ala_L(e)	EX_gly(e)	35	43	0	24	53	1	305	67	35	10	305	67	35	10
ME-model	EX_ala_L(e)	EX_gly(e)	0	463	21	0	404	80	0	0	0	11	0	0	0	11
M-model	EX_ala_L(e)	EX_lys_L(e)	10	43	1	40	13	1	304	93	33	11	304	93	33	11
ME-model	EX_ala_L(e)	EX_lys_L(e)	0	463	21	0	393	91	0	0	0	11	0	0	0	11
M-model	EX_ala_L(e)	EX_nac(e)	10	43	2	37	15	3	282	115	24	19	282	115	24	19
ME-model	EX_ala_L(e)	EX_nac(e)	0	463	22	0	373	112	0	0	0	10	0	0	0	10
M-model	EX_ala_L(e)	EX_orn(e)	166	43	24	11	218	4	176	65	11	10	176	65	11	10
ME-model	EX_ala_L(e)	EX_orn(e)	0	463	20	0	374	109	0	0	0	12	0	0	0	12
M-model	EX_ala_L(e)	EX_phe_L(e)	20	43	0	18	44	1	245	142	29	16	245	142	29	16
ME-model	EX_ala_L(e)	EX_phe_L(e)	0	463	25	0	337	151	0	0	0	7	0	0	0	7
M-model	EX_ala_L(e)	EX_ppa(e)	249	43	38	0	300	30	0	158	0	7	0	158	0	7
ME-model	EX_ala_L(e)	EX_ppa(e)	0	463	24	0	339	148	0	0	0	8	0	0	0	8
M-model	EX_ala_L(e)	EX_succ(e)	219	43	23	0	279	6	0	188	0	22	0	188	0	22
ME-model	EX_ala_L(e)	EX_succ(e)	0	463	20	0	322	161	0	0	0	12	0	0	0	12
M-model	EX_ala_L(e)	EX_but(e)	360	43	42	0	442	3	0	47	0	3	0	47	0	3
ME-model	EX_ala_L(e)	EX_but(e)	0	463	28	0	431	60	0	0	0	4	0	0	0	4
M-model	EX_cys_L(e)	EX_dad_2(e)	182	69	57	30	257	21	59	78	38	12	59	78	38	12
ME-model	EX_cys_L(e)	EX_dad_2(e)	0	427	61	0	389	99	0	0	0	7	0	0	0	7
M-model	EX_cys_L(e)	EX_etoh(e)	238	69	79	0	374	12	0	81	0	28	0	81	0	28
ME-model	EX_cys_L(e)	EX_etoh(e)	0	427	47	0	351	123	0	0	0	21	0	0	0	21
M-model	EX_cys_L(e)	EX_for(e)	42	69	7	1	58	59	49	228	14	86	49	228	14	86
ME-model	EX_cys_L(e)	EX_for(e)	0	427	14	0	107	334	0	0	0	54	0	0	0	54
M-model	EX_cys_L(e)	EX_gln_L(e)	39	69	20	31	93	4	257	23	82	5	257	23	82	5
ME-model	EX_cys_L(e)	EX_gln_L(e)	0	427	67	0	473	21	0	0	0	1	0	0	0	1
M-model	EX_cys_L(e)	EX_glyc(e)	76	69	21	32	130	4	222	21	72	14	222	21	72	14
ME-model	EX_cys_L(e)	EX_glyc(e)	0	427	57	0	432	52	0	0	0	11	0	0	0	11
M-model	EX_cys_L(e)	EX_gly(e)	3	69	7	25	53	1	245	71	94	6	245	71	94	6
ME-model	EX_cys_L(e)	EX_gly(e)	0	427	63	0	404	86	0	0	0	5	0	0	0	5
M-model	EX_cys_L(e)	EX_lys_L(e)	8	69	2	54	13	12	242	69	81	24	242	69	81	24
ME-model	EX_cys_L(e)	EX_lys_L(e)	0	427	50	0	393	84	0	0	0	18	0	0	0	18
M-model	EX_cys_L(e)	EX_nac(e)	9	69	4	51	15	16	214	96	78	25	214	96	78	25
ME-model	EX_cys_L(e)	EX_nac(e)	0	427	56	0	373	110	0	0	0	12	0	0	0	12
M-model	EX_cys_L(e)	EX_orn(e)	130	69	48	20	218	9	135	54	43	16	135	54	43	16
ME-model	EX_cys_L(e)	EX_orn(e)	0	427	50	0	374	103	0	0	0	18	0	0	0	18
M-model	EX_cys_L(e)	EX_phe_L(e)	11	69	3	31	44	8	194	114	67	37	194	114	67	37
ME-model	EX_cys_L(e)	EX_phe_L(e)	0	427	47	0	337	137	0	0	0	21	0	0	0	21
M-model	EX_cys_L(e)	EX_ppa(e)	210	69	69	0	300	48	0	109	0	38	0	109	0	38
ME-model	EX_cys_L(e)	EX_ppa(e)	0	427	51	0	339	139	0	0	0	17	0	0	0	17
M-model	EX_cys_L(e)	EX_succ(e)	173	69	60	0	279	23	0	146	0	47	0	146	0	47
ME-model	EX_cys_L(e)	EX_succ(e)	0	427	41	0	322	146	0	0	0	27	0	0	0	27
M-model	EX_cys_L(e)	EX_but(e)	277	69	97	0	442	1	0	42	0	10	0	42	0	10
ME-model	EX_cys_L(e)	EX_but(e)	0	427	62	0	431	58	0	0	0	6	0	0	0	6
M-model	EX_dad_2(e)	EX_etoh(e)	102	257	97	0	374	82	0	25	0	14	0	25	0	14
ME-model	EX_dad_2(e)	EX_etoh(e)	0	389	84	0	351	122	0	0	0	22	0	0	0	22
M-model	EX_dad_2(e)	EX_for(e)	14	257	15	42	58	186	10	103	12	84	10	103	12	84
ME-model	EX_dad_2(e)	EX_for(e)	0	389	20	0	107	302	0	0	0	86	0	0	0	86
M-model	EX_dad_2(e)	EX_gln_L(e)	16	257	23	185	93	18	103	8	82	6	103	8	82	6
ME-model	EX_dad_2(e)	EX_gln_L(e)	0	389	101	0	473	17	0	0	0	5	0	0	0	5
M-model	EX_dad_2(e)	EX_glyc(e)	21	257	19	145	130	22	91	15	90	2	91	15	90	2
ME-model	EX_dad_2(e)	EX_glyc(e)	0	389	104	0	432	61	0	0	0	2	0	0	0	2
M-model	EX_dad_2(e)	EX_gly(e)	26	257	18	201	53	47	87	14	76	17	87	14	76	17
ME-model	EX_dad_2(e)	EX_gly(e)	0	389	84	0	404	69	0	0	0	22	0	0	0	22
M-model	EX_dad_2(e)	EX_lys_L(e)	1	257	3	222	13	26	83	43	72	36	83	43	72	36
ME-model	EX_dad_2(e)	EX_lys_L(e)	0	389	69	0	393	65	0	0	0	37	0	0	0	37
M-model	EX_dad_2(e)	EX_nac(e)	1	257	1	183	15	61	86	40	74	36	86	40	74	36
ME-model	EX_dad_2(e)	EX_nac(e)	0	389	75	0	373	91	0	0	0	31	0	0	0	31
M-model	EX_dad_2(e)	EX_orn(e)	30	257	36	62	218	43	72	25	64	11	72	25	64	11
ME-model	EX_dad_2(e)	EX_orn(e)	0	389	79	0	374	94	0	0	0	27	0	0	0	27
M-model	EX_dad_2(e)	EX_phe_L(e)	7	257	18	143	44	95	87	33	62	31	87	33	62	31
ME-model	EX_dad_2(e)	EX_phe_L(e)	0	389	75	0	337	127	0	0	0	31	0	0	0	31
M-model	EX_dad_2(e)	EX_ppa(e)	46	257	61	0	300	64	0	81	0	50	0	81	0	50
ME-model	EX_dad_2(e)	EX_ppa(e)	0	389	53	0	339	103	0	0	0	53	0	0	0	53
M-model	EX_dad_2(e)	EX_succ(e)	69	257	73	0	279	120	0	58	0	38	0	58	0	38
ME-model	EX_dad_2(e)	EX_succ(e)	0	389	85	0	322	152	0	0	0	21	0	0	0	21
M-model	EX_dad_2(e)	EX_but(e)	116	257	104	0	442	35	0	11	0	7	0	11	0	7
ME-model	EX_dad_2(e)	EX_but(e)	0	389	97	0	431	55	0	0	0	9	0	0	0	9
M-model	EX_etoh(e)	EX_for(e)	0	374	4	59	58	261	0	0	5	112	0	0	5	112
ME-model	EX_etoh(e)	EX_for(e)	0	351	8	0	107	252	0	0	0	136	0	0	0	136
M-model	EX_etoh(e)	EX_gln_L(e)	0	374	14	268	93	27	0	0	102	5	0	0	102	5
ME-model	EX_etoh(e)	EX_gln_L(e)	0	351	141	0	473	19	0	0	0	3	0	0	0	3
M-model	EX_etoh(e)	EX_glyc(e)	0	374	18	235	130	27	0	0	91	12	0	0	91	12
ME-model	EX_etoh(e)	EX_glyc(e)	0	351	122	0	432	41	0	0	0	22	0	0	0	22
M-model	EX_etoh(e)	EX_gly(e)	0	374	2	263	53	60	0	0	101	18	0	0	101	18
ME-model	EX_etoh(e)	EX_gly(e)	0	351	113	0	404	60	0	0	0	31	0	0	0	31
M-model	EX_etoh(e)	EX_lys_L(e)	0	374	2	286	13	77	0	0	91	28	0	0	91	28
ME-model	EX_etoh(e)	EX_lys_L(e)	0	351	110	0	393	68	0	0	0	34	0	0	0	34
M-model	EX_etoh(e)	EX_nac(e)	0	374	5	261	15	103	0	0	82	34	0	0	82	34
ME-model	EX_etoh(e)	EX_nac(e)	0	351	95	0	373	73	0	0	0	49	0	0	0	49
M-model	EX_etoh(e)	EX_orn(e)	0	374	59	159	218	56	0	0	39	23	0	0	39	23
ME-model	EX_etoh(e)	EX_orn(e)	0	351	89	0	374	66	0	0	0	55	0	0	0	55
M-model	EX_etoh(e)	EX_phe_L(e)	0	374	3	208	44	125	0	0	84	34	0	0	84	34
ME-model	EX_etoh(e)	EX_phe_L(e)	0	351	98	0	337	112	0	0	0	46	0	0	0	46
M-model	EX_etoh(e)	EX_ppa(e)	0	374	86	0	300	160	0	0	0	35	0	0	0	35
ME-model	EX_etoh(e)	EX_ppa(e)	0	351	116	0	339	128	0	0	0	28	0	0	0	28
M-model	EX_etoh(e)	EX_succ(e)	0	374	63	0	279	158	0	0	0	58	0	0	0	58
ME-model	EX_etoh(e)	EX_succ(e)	0	351	95	0	322	124	0	0	0	49	0	0	0	49
M-model	EX_etoh(e)	EX_but(e)	0	374	118	0	442	50	0	0	0	3	0	0	0	3
ME-model	EX_etoh(e)	EX_but(e)	0	351	140	0	431	60	0	0	0	4	0	0	0	4
M-model	EX_for(e)	EX_gln_L(e)	12	58	76	48	93	5	47	5	275	22	47	5	275	22
ME-model	EX_for(e)	EX_gln_L(e)	0	107	372	0	473	6	0	0	0	16	0	0	0	16
M-model	EX_for(e)	EX_glyc(e)	23	58	96	40	130	7	37	4	249	28	37	4	249	28
ME-model	EX_for(e)	EX_glyc(e)	0	107	333	0	432	8	0	0	0	55	0	0	0	55
M-model	EX_for(e)	EX_gly(e)	0	58	48	37	53	16	51	13	276	49	51	13	276	49
ME-model	EX_for(e)	EX_gly(e)	0	107	319	0	404	22	0	0	0	69	0	0	0	69
M-model	EX_for(e)	EX_lys_L(e)	3	58	6	46	13	8	55	6	276	91	55	6	276	91
ME-model	EX_for(e)	EX_lys_L(e)	0	107	311	0	393	25	0	0	0	77	0	0	0	77
M-model	EX_for(e)	EX_nac(e)	3	58	9	36	15	19	37	24	270	94	37	24	270	94
ME-model	EX_for(e)	EX_nac(e)	0	107	292	0	373	26	0	0	0	96	0	0	0	96
M-model	EX_for(e)	EX_orn(e)	27	58	173	29	218	11	24	13	145	55	24	13	145	55
ME-model	EX_for(e)	EX_orn(e)	0	107	294	0	374	27	0	0	0	94	0	0	0	94
M-model	EX_for(e)	EX_phe_L(e)	2	58	37	42	44	11	51	11	199	137	51	11	199	137
ME-model	EX_for(e)	EX_phe_L(e)	0	107	246	0	337	16	0	0	0	142	0	0	0	142
M-model	EX_for(e)	EX_ppa(e)	53	58	197	0	300	8	0	11	0	176	0	11	0	176
ME-model	EX_for(e)	EX_ppa(e)	0	107	251	0	339	19	0	0	0	137	0	0	0	137
M-model	EX_for(e)	EX_succ(e)	28	58	234	0	279	41	0	36	0	139	0	36	0	139
ME-model	EX_for(e)	EX_succ(e)	0	107	280	0	322	65	0	0	0	108	0	0	0	108
M-model	EX_for(e)	EX_but(e)	53	58	335	0	442	4	0	11	0	38	0	11	0	38
ME-model	EX_for(e)	EX_but(e)	0	107	336	0	431	12	0	0	0	52	0	0	0	52
M-model	EX_gln_L(e)	EX_glyc(e)	60	93	7	27	130	3	277	33	22	3	277	33	22	3
ME-model	EX_gln_L(e)	EX_glyc(e)	0	473	18	0	432	59	0	0	0	4	0	0	0	4
M-model	EX_gln_L(e)	EX_gly(e)	20	93	2	54	53	8	285	65	25	5	285	65	25	5
ME-model	EX_gln_L(e)	EX_gly(e)	0	473	16	0	404	85	0	0	0	6	0	0	0	6
M-model	EX_gln_L(e)	EX_lys_L(e)	9	93	0	88	13	1	263	98	26	6	263	98	26	6
ME-model	EX_gln_L(e)	EX_lys_L(e)	0	473	17	0	393	97	0	0	0	5	0	0	0	5
M-model	EX_gln_L(e)	EX_nac(e)	10	93	3	70	15	21	249	111	24	5	249	111	24	5
ME-model	EX_gln_L(e)	EX_nac(e)	0	473	18	0	373	118	0	0	0	4	0	0	0	4
M-model	EX_gln_L(e)	EX_orn(e)	143	93	14	17	218	15	169	58	12	6	169	58	12	6
ME-model	EX_gln_L(e)	EX_orn(e)	0	473	18	0	374	117	0	0	0	4	0	0	0	4
M-model	EX_gln_L(e)	EX_phe_L(e)	5	93	0	36	44	18	240	125	16	16	240	125	16	16
ME-model	EX_gln_L(e)	EX_phe_L(e)	0	473	13	0	337	149	0	0	0	9	0	0	0	9
M-model	EX_gln_L(e)	EX_ppa(e)	236	93	19	0	300	48	0	134	0	13	0	134	0	13
ME-model	EX_gln_L(e)	EX_ppa(e)	0	473	16	0	339	150	0	0	0	6	0	0	0	6
M-model	EX_gln_L(e)	EX_succ(e)	185	93	18	0	279	17	0	185	0	14	0	185	0	14
ME-model	EX_gln_L(e)	EX_succ(e)	0	473	16	0	322	167	0	0	0	6	0	0	0	6
M-model	EX_gln_L(e)	EX_but(e)	328	93	29	0	442	8	0	42	0	3	0	42	0	3
ME-model	EX_gln_L(e)	EX_but(e)	0	473	18	0	431	60	0	0	0	4	0	0	0	4
M-model	EX_glyc(e)	EX_gly(e)	19	130	5	78	53	23	263	44	23	11	263	44	23	11
ME-model	EX_glyc(e)	EX_gly(e)	0	432	48	0	404	76	0	0	0	15	0	0	0	15
M-model	EX_glyc(e)	EX_lys_L(e)	6	130	3	122	13	4	224	96	31	5	224	96	31	5
ME-model	EX_glyc(e)	EX_lys_L(e)	0	432	52	0	393	91	0	0	0	11	0	0	0	11
M-model	EX_glyc(e)	EX_nac(e)	8	130	1	95	15	29	218	100	30	8	218	100	30	8
ME-model	EX_glyc(e)	EX_nac(e)	0	432	50	0	373	109	0	0	0	13	0	0	0	13
M-model	EX_glyc(e)	EX_orn(e)	115	130	15	30	218	12	154	57	14	10	154	57	14	10
ME-model	EX_glyc(e)	EX_orn(e)	0	432	43	0	374	101	0	0	0	20	0	0	0	20
M-model	EX_glyc(e)	EX_phe_L(e)	7	130	0	58	44	35	216	103	18	21	216	103	18	21
ME-model	EX_glyc(e)	EX_phe_L(e)	0	432	36	0	337	131	0	0	0	27	0	0	0	27
M-model	EX_glyc(e)	EX_ppa(e)	184	130	30	0	300	44	0	142	0	9	0	142	0	9
ME-model	EX_glyc(e)	EX_ppa(e)	0	432	49	0	339	142	0	0	0	14	0	0	0	14
M-model	EX_glyc(e)	EX_succ(e)	169	130	17	0	279	37	0	157	0	22	0	157	0	22
ME-model	EX_glyc(e)	EX_succ(e)	0	432	38	0	322	148	0	0	0	25	0	0	0	25
M-model	EX_glyc(e)	EX_but(e)	296	130	36	0	442	20	0	30	0	3	0	30	0	3
ME-model	EX_glyc(e)	EX_but(e)	0	432	58	0	431	59	0	0	0	5	0	0	0	5
M-model	EX_gly(e)	EX_lys_L(e)	8	53	3	44	13	7	272	84	61	14	272	84	61	14
ME-model	EX_gly(e)	EX_lys_L(e)	0	404	67	0	393	78	0	0	0	24	0	0	0	24
M-model	EX_gly(e)	EX_nac(e)	12	53	1	45	15	6	242	110	56	21	242	110	56	21
ME-model	EX_gly(e)	EX_nac(e)	0	404	71	0	373	102	0	0	0	20	0	0	0	20
M-model	EX_gly(e)	EX_orn(e)	152	53	34	14	218	7	159	53	25	19	159	53	25	19
ME-model	EX_gly(e)	EX_orn(e)	0	404	64	0	374	94	0	0	0	27	0	0	0	27
M-model	EX_gly(e)	EX_phe_L(e)	18	53	1	19	44	9	226	120	47	30	226	120	47	30
ME-model	EX_gly(e)	EX_phe_L(e)	0	404	52	0	337	119	0	0	0	39	0	0	0	39
M-model	EX_gly(e)	EX_ppa(e)	228	53	62	0	300	43	0	136	0	16	0	136	0	16
ME-model	EX_gly(e)	EX_ppa(e)	0	404	68	0	339	133	0	0	0	23	0	0	0	23
M-model	EX_gly(e)	EX_succ(e)	202	53	36	0	279	12	0	162	0	42	0	162	0	42
ME-model	EX_gly(e)	EX_succ(e)	0	404	65	0	322	147	0	0	0	26	0	0	0	26
M-model	EX_gly(e)	EX_but(e)	325	53	66	0	442	2	0	39	0	12	0	39	0	12
ME-model	EX_gly(e)	EX_but(e)	0	404	78	0	431	51	0	0	0	13	0	0	0	13
M-model	EX_lys_L(e)	EX_nac(e)	11	13	2	8	15	3	263	103	72	31	263	103	72	31
ME-model	EX_lys_L(e)	EX_nac(e)	0	393	79	0	373	99	0	0	0	23	0	0	0	23
M-model	EX_lys_L(e)	EX_orn(e)	196	13	17	7	218	1	118	63	73	15	118	63	73	15
ME-model	EX_lys_L(e)	EX_orn(e)	0	393	62	0	374	81	0	0	0	40	0	0	0	40
M-model	EX_lys_L(e)	EX_phe_L(e)	41	13	0	8	44	2	218	118	66	39	218	118	66	39
ME-model	EX_lys_L(e)	EX_phe_L(e)	0	393	65	0	337	121	0	0	0	37	0	0	0	37
M-model	EX_lys_L(e)	EX_ppa(e)	247	13	43	0	300	3	0	130	0	62	0	130	0	62
ME-model	EX_lys_L(e)	EX_ppa(e)	0	393	66	0	339	120	0	0	0	36	0	0	0	36
M-model	EX_lys_L(e)	EX_succ(e)	221	13	53	0	279	8	0	156	0	52	0	156	0	52
ME-model	EX_lys_L(e)	EX_succ(e)	0	393	57	0	322	128	0	0	0	45	0	0	0	45
M-model	EX_lys_L(e)	EX_but(e)	325	13	104	0	442	0	0	52	0	1	0	52	0	1
ME-model	EX_lys_L(e)	EX_but(e)	0	393	98	0	431	60	0	0	0	4	0	0	0	4
M-model	EX_nac(e)	EX_orn(e)	167	15	41	3	218	2	128	48	67	29	128	48	67	29
ME-model	EX_nac(e)	EX_orn(e)	0	373	93	0	374	92	0	0	0	29	0	0	0	29
M-model	EX_nac(e)	EX_phe_L(e)	37	15	5	8	44	5	204	102	80	52	204	102	80	52
ME-model	EX_nac(e)	EX_phe_L(e)	0	373	79	0	337	115	0	0	0	43	0	0	0	43
M-model	EX_nac(e)	EX_ppa(e)	193	15	94	0	300	2	0	150	0	43	0	150	0	43
ME-model	EX_nac(e)	EX_ppa(e)	0	373	86	0	339	120	0	0	0	36	0	0	0	36
M-model	EX_nac(e)	EX_succ(e)	194	15	75	0	279	5	0	149	0	62	0	149	0	62
ME-model	EX_nac(e)	EX_succ(e)	0	373	78	0	322	129	0	0	0	44	0	0	0	44
M-model	EX_nac(e)	EX_but(e)	306	15	122	0	442	1	0	37	0	15	0	37	0	15
ME-model	EX_nac(e)	EX_but(e)	0	373	109	0	431	51	0	0	0	13	0	0	0	13
M-model	EX_orn(e)	EX_phe_L(e)	3	218	4	117	44	64	129	66	46	29	129	66	46	29
ME-model	EX_orn(e)	EX_phe_L(e)	0	374	85	0	337	122	0	0	0	36	0	0	0	36
M-model	EX_orn(e)	EX_ppa(e)	94	218	54	0	300	66	0	104	0	25	0	104	0	25
ME-model	EX_orn(e)	EX_ppa(e)	0	374	85	0	339	120	0	0	0	36	0	0	0	36
M-model	EX_orn(e)	EX_succ(e)	97	218	41	0	279	77	0	101	0	38	0	101	0	38
ME-model	EX_orn(e)	EX_succ(e)	0	374	72	0	322	124	0	0	0	49	0	0	0	49
M-model	EX_orn(e)	EX_but(e)	189	218	71	0	442	36	0	9	0	8	0	9	0	8
ME-model	EX_orn(e)	EX_but(e)	0	374	112	0	431	55	0	0	0	9	0	0	0	9
M-model	EX_phe_L(e)	EX_ppa(e)	187	44	98	0	300	29	0	105	0	61	0	105	0	61
ME-model	EX_phe_L(e)	EX_ppa(e)	0	337	99	0	339	97	0	0	0	59	0	0	0	59
M-model	EX_phe_L(e)	EX_succ(e)	137	44	102	0	279	4	0	155	0	57	0	155	0	57
ME-model	EX_phe_L(e)	EX_succ(e)	0	337	104	0	322	119	0	0	0	54	0	0	0	54
M-model	EX_phe_L(e)	EX_but(e)	258	44	146	0	442	6	0	34	0	13	0	34	0	13
ME-model	EX_phe_L(e)	EX_but(e)	0	337	136	0	431	42	0	0	0	22	0	0	0	22
M-model	EX_ppa(e)	EX_succ(e)	0	300	134	0	279	155	0	0	0	61	0	0	0	61
ME-model	EX_ppa(e)	EX_succ(e)	0	339	130	0	322	147	0	0	0	26	0	0	0	26
M-model	EX_ppa(e)	EX_but(e)	0	300	175	0	442	33	0	0	0	20	0	0	0	20
ME-model	EX_ppa(e)	EX_but(e)	0	339	137	0	431	45	0	0	0	19	0	0	0	19
M-model	EX_succ(e)	EX_but(e)	0	279	207	0	442	44	0	0	0	9	0	0	0	9
ME-model	EX_succ(e)	EX_but(e)	0	322	158	0	431	49	0	0	0	15	0	0	0	15
