## Supplementary material for "Proteome allocation of the microbiome reveals how diet and metabolic dysbiosis impact disease": Table S6

### Sheet: total
Genus	EX_nh4(e)	EX_h(e)	EX_h2o(e)	EX_ppa(e)	EX_ac(e)	EX_co2(e)	EX_for(e)	EX_h2(e)	EX_pi(e)	EX_ser_L(e)
Abiotrophia	0	2.49953e-05	-7.93271e-07	0	-1.61291e-07	-2.38722e-06	5.91072e-07	0	-5.95408e-59	0
Acetivibrio	-7.37081e-27	2.19403e-07	-2.16261e-06	6.77374e-07	1.10059e-06	1.08616e-06	1.78618e-06	0	1.42787e-06	-4.95665e-09
Acetoanaerobium	4.24892e-06	-3.15206e-06	-3.92792e-06	-1.87896e-07	-1.10373e-06	3.21619e-06	3.80147e-07	1.3397e-06	-2.00728e-11	4.73963e-08
Acetomicrobium	1.69361e-07	-1.58483e-08	-2.30842e-07	-8.47889e-29	2.11102e-07	1.72221e-07	2.07958e-07	-4.27958e-30	-1.48472e-08	-3.95855e-10
Acidaminococcus	0.000133302	0.000514407	-0.000469335	0	0.000310515	0.000102841	0.000132408	0.000252934	2.02265e-07	-2.30801e-05
Acidipropionibacterium	1.94655e-06	8.24001e-07	-1.8871e-06	0	1.64351e-06	0	4.49646e-07	0	4.42785e-09	-6.21887e-10
Acinetobacter	-7.71557e-07	2.18987e-06	-2.63132e-06	-2.85259e-07	-3.99365e-07	-4.56771e-06	1.18476e-06	-5.36103e-07	2.0651e-07	6.85026e-07
Actinobacillus	-7.66883e-07	1.65547e-06	2.13013e-06	-2.98012e-06	-3.92981e-07	-5.08565e-06	-1.28596e-27	0	1.52951e-08	-6.09819e-10
Actinomyces	-3.41618e-06	4.95846e-06	3.01888e-07	8.41881e-07	5.40507e-07	-2.9116e-07	5.3021e-07	0	-7.1789e-09	3.18565e-06
Adlercreutzia	5.97775e-37	1.14046e-06	3.51245e-07	0	-2.33716e-07	5.81285e-07	-6.44527e-07	0	-6.1596e-05	-1.56503e-07
Aerococcus	-3.4499e-07	4.98297e-07	-1.34634e-07	0	5.14677e-07	-6.77196e-09	3.93298e-07	0	0	-3.34738e-10
Aeromonas	4.59726e-07	-7.51167e-07	-5.00032e-06	-1.99876e-57	8.63704e-06	4.19567e-06	4.33337e-06	0	-2.03483e-06	1.039e-06
Afipia	3.49402e-06	1.95876e-06	2.42297e-06	-1.18935e-27	-3.54569e-06	-8.44034e-07	4.62288e-06	0	5.05464e-57	6.92483e-09
Akkermansia	0.0126828	0.0278281	-0.0179105	0.000742084	0.01906	-0.000347406	0.0243777	0	-0.000607202	-0.00294059
Alcaligenes	-3.09873e-23	1.15538e-06	1.14642e-06	0	-2.31849e-06	-1.92054e-06	-1.03374e-06	0	8.37568e-08	-4.24035e-07
Aliarcobacter	4.99972e-07	-5.47807e-07	-1.18392e-06	-4.37323e-59	5.34224e-07	9.51783e-07	0	0	-1.36651e-07	-6.98088e-10
Alistipes	0.00611766	0.0122824	-0.00152389	0	0.00992999	-0.000934851	0.00781723	0	-0.0002874	0.000181413
Alkalihalobacillus	-8.75469e-07	3.99503e-05	-1.26757e-05	6.74846e-60	-7.76713e-07	-7.50192e-07	0	0	-8.60803e-08	-4.5866e-08
Alkalihalophilus	-8.09734e-32	-6.63308e-07	-9.34551e-09	0	5.73071e-10	7.62591e-07	0	0	1.30111e-10	-1.89551e-10
Amedibacillus	-0.000175956	-9.20338e-05	0.000330053	0	-0.000371096	0.000266486	-0.000178107	0	-4.30549e-54	0.000105527
Anaerococcus	-6.19502e-08	4.45013e-06	-5.863e-07	0	4.40506e-06	-6.37383e-07	3.79926e-06	8.07217e-08	-2.27567e-09	-3.25433e-06
Anaerofustis	0	2.18012e-05	4.9609e-08	0	-1.19553e-06	0	1.73679e-05	0	1.41522e-08	0
Anaerostipes	0.000348911	0.000454529	0.000146559	0	-0.000318463	-5.02018e-07	0.000620298	0	-7.05184e-07	-1.71054e-06
Anaerotruncus	0.00164048	-6.51872e-05	-0.00430279	0	0.00443164	0.00557209	-0.000880941	0.00663244	9.5016e-07	-0.000880172
Arachnia	1.42822e-06	-9.2401e-07	-9.03749e-07	-1.74591e-51	1.11736e-10	7.62463e-07	7.52883e-07	0	-1.03637e-07	-6.39301e-10
Arcanobacterium	7.827e-08	-1.74255e-07	-8.81855e-07	4.06674e-07	-6.0544e-08	5.36466e-07	4.05926e-07	0	2.80368e-58	9.33289e-31
Atopobium	-8.81005e-07	3.2751e-07	5.6771e-07	-2.71037e-07	2.26988e-07	-3.01828e-07	-5.72868e-07	0	1.43705e-07	-7.71353e-11
Bacillus	-1.05731e-06	-2.13972e-05	3.95514e-06	-4.299e-28	2.33914e-05	2.99515e-05	-4.95822e-07	-1.27169e-06	-3.31037e-06	5.72514e-07
Bacteroides	-0.705256	-1.11783	0.804068	-0.315533	-0.956533	-0.244695	-0.727785	-0.0496074	0.106207	0.194386
Bartonella	-1.62182e-06	-6.13649e-07	1.08859e-06	0	0	2.55143e-09	-2.63043e-12	0	2.84441e-10	-1.53504e-09
Bifidobacterium	-0.00147458	-0.00346648	0.00364057	4.67515e-28	-0.00327071	-0.000764821	-0.00222902	0	7.5719e-05	0.00103756
Bilophila	0.00288732	0.000191945	-0.00263014	0	0.00240681	0.000883341	0.00273404	-0.000489297	6.48775e-07	9.05067e-05
Blautia	-0.000459726	-4.82948e-05	0.000963941	0	-0.000597671	-0.00055399	3.18385e-05	-0.00127562	4.69268e-05	-9.20106e-05
Brachybacterium	3.92135e-07	-6.3002e-07	2.77197e-07	3.70657e-07	4.26976e-08	1.04633e-06	-6.09642e-07	0	3.5387e-08	-2.89971e-09
Brachyspira	-2.87016e-06	1.91736e-06	8.36289e-07	0	2.3098e-06	-3.39191e-06	0	6.75301e-41	5.92046e-09	2.04261e-06
Bradyrhizobium	2.58825e-06	8.7198e-07	-5.32401e-06	0	3.14329e-06	-1.56368e-06	0	1.34048e-25	-2.3163e-07	2.75727e-06
Brevibacillus	9.24924e-06	1.76518e-05	-1.66373e-05	3.05376e-55	7.12326e-07	-1.07602e-06	0	0	2.12086e-06	-6.80445e-07
Brevibacterium	1.28468e-06	-2.1455e-08	-1.36344e-06	0	9.41917e-07	1.25953e-06	1.5632e-09	0	2.18397e-07	-1.2858e-06
Brevundimonas	4.53819e-07	-5.55732e-07	-7.18565e-07	3.88485e-07	3.83695e-07	1.20241e-06	0	0	-1.4909e-07	-2.9603e-07
Brucella	2.25359e-27	-6.0601e-09	-5.69271e-08	0	2.87175e-07	4.14752e-07	0	0	2.3482e-10	2.60888e-08
Bulleidia	3.11297e-08	3.49534e-05	1.60005e-06	0	5.46885e-08	1.28525e-08	3.59893e-05	0	-7.47951e-08	-2.61169e-08
Butyricicoccus	0.000266829	0.000177989	-0.00045306	-6.92915e-33	0.000366557	2.12648e-05	-0.000164671	0.000553909	5.34166e-21	0.000169311
Butyricimonas	3.80399e-05	-2.82577e-05	-4.66526e-05	8.35516e-27	-1.55475e-05	3.47551e-05	1.60214e-09	9.78968e-06	1.85825e-05	-9.98239e-07
Butyrivibrio	-5.73519e-06	0.000510919	-0.000203769	0	-4.34781e-06	2.03795e-05	-7.60387e-06	5.64046e-06	8.16063e-07	4.71182e-06
Campylobacter	4.9021e-05	-2.02753e-05	7.27177e-06	-2.12305e-29	9.49754e-06	2.00933e-05	-3.95037e-05	3.59055e-07	0.000302286	-7.55525e-06
Capnocytophaga	-1.06186e-07	-1.98257e-07	2.41765e-07	0	-1.03275e-07	9.36182e-09	0	0	-1.38474e-07	-2.40343e-08
Catenibacterium	0.000516858	0.00125037	-0.000324266	0	0.000431805	0	0.00105218	0	-9.80495e-06	-0.000137187
Citrobacter	7.23987e-05	0.000239599	7.97031e-06	7.74035e-26	0.000290067	1.30402e-05	0.000223787	-1.3052e-05	0.000142298	-1.14836e-06
Clostridioides	-9.92063e-06	1.93516e-05	5.86273e-06	-3.71025e-29	2.83134e-05	-7.94971e-06	-7.92383e-06	-4.2721e-39	-7.08463e-08	-1.88303e-08
Clostridium	0.00040723	0.000889777	-0.000330505	-1.93302e-11	0.000736609	1.98999e-05	0.000622879	-5.1269e-06	0.00013743	-2.59327e-05
Collinsella	0.00010982	0.0022651	-0.000720185	0	0.00163059	0.000221838	0.00128111	8.61582e-26	-2.39824e-05	-1.14881e-05
Coprobacillus	0.000328154	0.000939712	-0.000465017	0	0.000801085	-2.46743e-07	0.000512981	0	-7.47815e-06	-0.000324336
Coprococcus	0.000940954	0.00219056	-0.00118952	0	0.00162543	2.51359e-05	0.000648741	-2.80497e-27	-1.24441e-07	-1.31963e-05
Corynebacterium	-3.01955e-08	1.26786e-08	-1.58761e-06	-2.13036e-07	4.97689e-06	6.54167e-06	3.43628e-06	0	-2.66892e-07	-3.71153e-06
Cronobacter	4.39297e-24	-2.00623e-05	-3.69406e-05	0	3.53127e-05	4.52108e-05	1.97107e-05	0	-1.27921e-08	2.16678e-29
Cryptobacterium	2.46262e-07	-1.72552e-06	2.14009e-06	0	-9.65886e-08	1.33295e-07	1.88664e-33	0	-1.25348e-06	-1.52213e-07
Curtobacterium	1.03052e-06	3.71117e-08	-6.61728e-07	-3.44002e-07	3.91129e-07	1.89177e-07	6.39926e-12	0	1.72517e-08	4.44703e-07
Cutibacterium	5.75313e-07	7.70296e-09	-8.23569e-07	-3.94559e-08	5.01745e-07	3.25775e-07	8.01378e-07	0	-6.82444e-08	-1.82487e-06
Delftia	-2.61816e-44	-6.17758e-07	3.91726e-07	-4.06849e-58	2.61261e-07	1.12449e-06	-8.17593e-11	0	0	1.06978e-09
Desulfovibrio	3.29479e-06	-7.55532e-06	-1.39994e-05	0	9.87964e-06	1.06214e-05	8.37895e-06	-1.72204e-06	-3.82445e-08	2.49179e-06
Dialister	-0.0046872	-0.00661356	0.0153071	-4.05989e-07	7.99962e-05	-0.00396676	2.11701e-05	0	-0.00421038	-0.00241688
Dorea	0.00139285	0.020831	0.00106377	0	0.0160676	0.00151562	0.0166692	0.000343208	-7.64002e-05	-0.00224044
Edwardsiella	6.52885e-06	1.71756e-05	3.42259e-05	0	-8.51782e-06	-2.36264e-05	1.02509e-05	-2.2638e-23	-2.03375e-07	1.27835e-05
Eggerthella	-5.74763e-05	8.25634e-06	7.53662e-05	0	7.56016e-06	2.27357e-05	-9.97223e-28	6.00459e-05	8.44579e-05	0
Eggerthia	7.5202e-07	6.7567e-06	-2.99067e-06	0	2.84127e-06	-1.0835e-09	4.91601e-06	0	9.42553e-09	-7.72329e-07
Eikenella	8.76074e-06	-3.67326e-05	1.00081e-05	-1.11379e-28	-1.24628e-05	5.89726e-05	-7.4516e-06	0	-3.15269e-06	1.0175e-05
Enterobacter	9.17039e-05	-0.000390539	-2.45687e-05	7.05475e-22	0.000334484	0.000622256	-7.28859e-05	-0.00010676	0.000199165	-4.06689e-07
Enterocloster	0.00936317	0.12266	-0.0517936	1.19415e-58	0.0590143	0.00596944	0.042319	0.00468036	0.0147227	-0.00635248
Enterococcus	-7.17564e-06	9.36289e-05	-8.04626e-05	-5.46109e-07	0.000201308	6.99391e-05	0.000124343	-7.64018e-23	-1.20947e-05	-2.94785e-05
Erysipelatoclostridium	0.000434608	0.00499131	-0.0014606	0.000143611	0.00100494	5.59446e-05	0.00323	0.000797821	1.29018e-07	-0.00024057
Escherichia	0.0409183	0.0547228	-0.0331862	2.98407e-06	0.0872233	0.0258537	0.0412632	-0.00278992	-0.000305315	-0.00365675
Eubacterium	0.000944046	0.00227356	-0.00169924	0	0.000968554	8.71874e-05	0.00190415	0.000204981	-1.32504e-05	7.31203e-05
Faecalibacterium	-0.194706	-0.350185	0.350893	0	-0.422213	-0.142291	-0.304431	0	0.0289288	0.0747494
Filifactor	4.38369e-06	-2.08758e-06	-6.50849e-06	0	2.97397e-06	5.46464e-06	-3.69713e-11	4.46044e-06	-1.47976e-08	1.12545e-08
Finegoldia	5.34408e-07	-5.78112e-07	-2.44881e-06	-1.94856e-28	2.49446e-06	1.28146e-06	-2.43899e-09	0	1.25162e-08	-5.35637e-07
Fusobacterium	0.00501486	0.00328379	-0.00431388	-6.39048e-07	0.00950756	0.00284664	-0.000184202	0	-5.29398e-07	-0.000694541
Gemella	1.69487e-05	1.65507e-05	-1.18079e-05	0	-4.56834e-06	2.47418e-05	4.03467e-05	0	-8.70941e-08	1.21742e-06
Gordonia	1.413e-07	-8.94759e-07	4.21873e-07	7.8455e-07	2.91813e-07	1.1671e-06	-6.97386e-07	0	-6.54235e-09	-1.72025e-09
Gordonibacter	-2.05011e-06	4.06199e-06	-2.19519e-06	0	0	-4.09918e-06	4.06199e-06	6.58858e-08	-3.97924e-06	0
Grimontia	5.73794e-06	2.52886e-06	-8.52817e-06	5.36538e-50	5.85936e-11	2.54717e-06	7.06255e-11	0	9.43038e-07	-1.30477e-06
Haemophilus	9.57627e-05	0.000464652	-0.00316211	0	-0.000156699	-0.000823446	-0.00138065	0	-1.79485e-06	0.000598032
Helicobacter	4.76574e-07	2.11116e-06	1.63629e-06	4.13783e-29	-2.95174e-08	-2.3595e-06	2.92103e-06	-1.73609e-06	-5.26353e-07	-1.8787e-08
Holdemanella	1.15419e-07	6.11446e-05	2.16929e-05	0	-9.82237e-06	9.22956e-07	6.45704e-05	-1.10771e-05	-2.75128e-07	-2.11251e-07
Holdemania	0.0120228	0.0252445	-0.0102262	0	0.011967	-1.14268e-06	-0.000305555	0	0.00587786	-0.00277103
Hungatella	-4.68271e-28	0.00628004	0.000699681	0	0.00200504	0	0.000877343	0.00148918	0.00152536	-0.00014596
Kingella	-7.92588e-07	-5.03444e-07	7.69767e-07	0	2.09025e-07	-1.56985e-07	0	0	2.24849e-09	-4.02631e-24
Klebsiella	0.00340145	0.00811993	-0.00811766	0	0.00800827	0.00187249	0.00808664	0	-0.000818845	-0.000808038
Kocuria	-5.69506e-07	5.54152e-08	8.73482e-07	2.66225e-28	2.45134e-09	2.18882e-08	-7.76976e-11	0	3.22684e-07	-8.16127e-07
Kytococcus	9.26965e-07	6.14773e-07	-1.75963e-06	0	1.56066e-06	8.19452e-07	1.08901e-06	0	-1.36892e-07	-7.7392e-07
Lachnoclostridium	0.00773403	0.00205761	0.000784404	0	0.0342892	0.00969373	-0.00526288	-0.00882876	0.000246013	-0.00158569
Lachnospira	0.0355793	0.203136	-0.126734	-6.06412e-26	0.137637	0.00751238	0.10982	-0.00435956	0	-0.00216658
Lacticaseibacillus	-9.41034e-07	-1.70066e-05	-1.50247e-05	0	3.4295e-05	1.71984e-05	1.71136e-05	0	-1.31562e-09	5.07772e-09
Lactiplantibacillus	6.30563e-07	1.82757e-06	-1.21381e-06	0	1.02516e-06	-7.70636e-07	7.90372e-07	4.57144e-07	7.04658e-27	-2.39153e-07
Lactobacillus	-1.4265e-06	-0.000253628	9.8769e-05	2.19665e-38	-2.21096e-06	-3.89119e-06	4.75075e-07	0	4.11768e-08	-2.41644e-06
Lactococcus	1.82499e-06	6.12183e-06	-9.36397e-06	1.68086e-28	6.88914e-06	6.71076e-07	1.8254e-06	0	-1.0152e-08	-1.24865e-06
Lancefieldella	-1.57277e-06	1.90633e-06	3.66565e-06	5.24217e-29	-8.81194e-08	-2.01717e-06	6.09948e-09	0	-2.0731e-06	1.33323e-07
Laribacter	-8.05133e-07	5.63033e-07	-2.10922e-06	-7.87348e-63	1.3385e-06	-5.95904e-07	1.52249e-09	2.19114e-07	-1.17276e-07	9.88453e-07
Latilactobacillus	-6.22789e-07	7.09492e-07	3.77778e-07	0	-7.34128e-07	1.8408e-08	-5.26603e-07	0	-6.2104e-10	5.25683e-07
Lentilactobacillus	-3.07658e-29	-1.1e-07	-3.59084e-07	0	9.72816e-08	-4.22529e-07	-7.92056e-08	6.16234e-11	4.66396e-09	2.19085e-07
Leptotrichia	1.23295e-07	3.1845e-07	-4.46112e-07	3.56806e-07	1.42096e-07	1.81821e-07	4.88378e-07	0	3.33746e-09	-1.39157e-07
Leuconostoc	7.35517e-06	-1.58113e-06	-1.78458e-06	0	1.28724e-05	1.39484e-05	-4.39437e-06	0	8.94535e-10	-4.60575e-06
Levilactobacillus	-1.63005e-11	3.0476e-07	-8.446e-08	0	5.15487e-08	5.13063e-08	1.10311e-11	1.10117e-40	6.4116e-10	-2.24435e-10
Ligilactobacillus	-1.27466e-37	1.90648e-06	-2.69162e-06	0	-3.37077e-06	-9.49876e-06	-5.947e-06	0	4.96093e-08	1.19866e-05
Limosilactobacillus	-3.32489e-07	-1.08639e-05	1.38195e-05	0	1.35708e-06	5.89182e-07	4.05538e-09	-1.55716e-08	8.69053e-08	-3.99118e-07
Listeria	-3.04498e-07	1.89132e-06	-3.70126e-07	0	5.83979e-07	7.40903e-07	2.38078e-06	4.03903e-08	-2.16195e-07	-2.0347e-07
Lysinibacillus	4.73403e-08	-2.0551e-07	-3.84159e-07	0	4.63476e-07	1.46893e-06	0	0	5.58534e-07	-9.70033e-10
Marvinbryantia	0	-0.000143755	-0.000317152	0	0.00018202	0.000158994	-1.14706e-21	0.000172821	9.87826e-07	-2.17592e-07
Mediterraneibacter	0.00163758	0.0029108	-0.0019261	-9.08292e-07	0.00432381	-0.00152652	0.00388578	0	-0.00060234	-0.00108753
Megasphaera	4.08966e-35	-2.53797e-05	-3.10409e-05	-3.09408e-05	2.41254e-06	5.09647e-06	-1.19754e-09	1.07664e-05	8.09115e-07	-3.16247e-06
Methylobacterium	0	4.91268e-07	3.13238e-06	4.0897e-53	-7.11598e-07	-4.17487e-08	-1.3529e-06	0	-1.25418e-06	-1.21237e-10
Methylorubrum	-4.23286e-26	-6.39901e-07	4.86665e-07	0	-2.26909e-07	2.18604e-06	7.41515e-09	0	1.0157e-07	-3.74629e-10
Methyloversatilis	0	-1.08264e-06	1.10932e-06	0	-3.80953e-09	1.0398e-06	-1.03742e-06	0	-2.47129e-09	0
Micrococcus	6.01737e-62	4.87331e-06	-5.46097e-06	4.21259e-08	-1.32055e-07	7.64618e-08	1.4093e-23	0	-2.64289e-08	-2.03583e-08
Micromonospora	-2.90282e-23	-6.54933e-07	4.82997e-07	0	5.36015e-08	6.322e-07	-6.55403e-07	0	3.79446e-08	-6.33996e-10
Mitsuokella	1.48366e-06	-8.6422e-07	-4.29663e-07	0	3.29248e-06	2.98562e-06	-1.50163e-09	2.13819e-27	-2.4618e-07	1.70337e-06
Mobiluncus	4.46489e-08	6.71101e-06	-1.46643e-06	0	7.47781e-09	3.32506e-08	1.66809e-07	-1.16489e-08	2.80177e-08	-5.32058e-08
Moraxella	6.01415e-08	-2.24978e-08	-5.66862e-08	0	4.15881e-08	5.15931e-08	-1.23036e-11	0	2.80866e-26	-3.9765e-11
Morganella	-4.87063e-26	-5.181e-06	-3.14878e-06	-3.31307e-07	-1.07288e-06	1.05112e-05	5.83264e-06	0	5.13181e-06	-7.24133e-06
Mycobacterium	-1.20134e-06	1.17502e-06	1.3006e-06	0	-1.19378e-06	-1.1818e-06	1.31744e-06	0	-1.34908e-07	-1.32012e-06
Mycolicibacterium	-1.41215e-05	0.0001085	-0.000172036	-1.15092e-27	-3.32076e-05	-0.000108381	0	0	3.54589e-05	1.02798e-29
Neisseria	-4.5659e-06	3.40383e-06	3.52131e-06	-1.92737e-53	-2.45642e-06	-6.67968e-06	-7.62509e-11	0	-6.67821e-07	2.97786e-06
Odoribacter	0.00168409	0.00055172	0.00196318	-0.000414347	0.00243321	0.00201673	-0.000561613	-0.000499259	2.04148e-55	-0.000415187
Olsenella	1.23619e-06	3.14689e-06	-5.24671e-06	3.0789e-06	1.17553e-06	-3.57841e-07	3.0857e-06	0	-6.44958e-09	-3.94026e-09
Oxalobacter	8.76183e-06	-2.22529e-06	2.62651e-06	0	1.15741e-05	1.01273e-05	4.20531e-06	0	7.8735e-07	-1.39522e-05
Paenibacillus	3.84309e-06	-0.000282594	2.81193e-05	6.01587e-28	-7.67872e-07	0.000257799	-2.71841e-07	-4.16238e-06	0.000249255	-2.0993e-06
Parabacteroides	-0.00694604	-0.00395385	0.00134223	-0.00593893	-0.00825168	-0.00262287	-0.010292	-0.000123785	0.00398007	0.00187129
Paraprevotella	1.07164e-21	0.00522254	5.02774e-05	0	0.00399804	0.000881507	0.00257772	0	0.000618796	-0.000705571
Parvimonas	-2.50173e-05	-8.4243e-06	1.5739e-05	0	-2.49607e-05	-8.67763e-06	-8.65995e-06	0	-2.92755e-09	1.7309e-05
Pediococcus	-1.4923e-07	-2.16461e-05	2.28043e-06	0	-2.85269e-06	-3.96916e-07	-1.00158e-08	0	1.75767e-07	4.7198e-10
Peptoniphilus	4.29852e-06	-7.22702e-06	-1.98698e-06	0	1.62715e-06	7.00322e-06	-6.4774e-06	0	4.68912e-23	-3.13568e-06
Phocaeicola	-0.526087	-1.11889	0.621206	-0.638172	-0.596608	-0.2546	-0.520364	-0.0981068	0.0919669	0.0763283
Porphyromonas	2.02136e-05	-3.78741e-05	3.37611e-05	3.18162e-05	6.41238e-06	5.53446e-05	3.2345e-09	0	2.57558e-07	-4.10895e-05
Prevotella	-0.0190876	0.0380311	0.0370352	-0.0122754	0.00364852	0.03871	0.00330524	0	0.00721156	-0.00287827
Priestia	7.58247e-27	1.34088e-07	2.33477e-08	0	1.58925e-07	2.74772e-09	0	0	2.99637e-09	2.08554e-07
Providencia	0.00012873	-1.86002e-06	-0.000141742	0	0.00013258	5.41828e-05	9.58904e-05	-4.5304e-06	1.6192e-06	1.98464e-06
Pseudoflavonifractor	0.00063184	-9.32583e-05	0.000212047	0	0.000425668	-6.91816e-07	-0.000675485	0	-1.21134e-07	-0.000385946
Pseudomonas	0	2.09878e-06	-1.84676e-06	0	-6.46771e-08	-1.68166e-06	2.32715e-06	0	1.17881e-07	6.61531e-07
Pseudoramibacter	9.91759e-07	-3.36472e-06	1.43027e-06	0	2.46848e-09	2.04779e-06	-1.66892e-06	-1.90359e-07	0	-2.23875e-09
Pyramidobacter	0.000118371	-8.55939e-05	-0.000144478	6.56818e-05	1.79028e-05	0.000138944	2.02681e-09	0	0	-3.31214e-08
Ralstonia	-1.7079e-09	-1.41469e-06	2.12787e-06	-3.62986e-24	5.52466e-23	7.95397e-07	1.1429e-06	-2.34163e-28	1.64195e-07	-1.92982e-06
Rhodococcus	-3.0957e-07	-6.56923e-07	1.96174e-07	0	-4.52229e-07	3.83051e-07	-8.32832e-07	0	4.60245e-25	-2.36467e-10
Roseburia	0.217925	1.25562	-0.694251	0	0.636972	0.103718	1.08354	0.525222	-0.017729	-0.0694673
Rothia	0.000490336	-6.68549e-05	6.21288e-05	0	0.000481576	0.000501836	-2.36805e-08	0	-6.78939e-05	-0.000487719
Ruminococcus	0.00358573	0.00859502	-0.00437422	1.3428e-26	0.0102893	0.000688834	0.00579868	-5.8716e-05	0.000207467	-0.00200824
Scardovia	0	7.2313e-07	2.77245e-08	0	-3.35378e-08	-7.43239e-07	-6.03251e-08	0	2.49965e-09	-3.55941e-10
Schaalia	-6.29733e-07	5.01016e-06	3.54387e-06	2.47807e-07	-4.13674e-09	-1.94109e-06	4.01785e-06	2.25007e-06	-1.86151e-10	-9.3848e-08
Siminovitchia	-3.93145e-07	-3.82648e-07	9.02654e-07	0	-2.18711e-08	3.68833e-09	0	0	-6.20899e-07	-2.91487e-10
Slackia	1.72535e-07	-1.32734e-06	6.09202e-07	0	-3.91371e-09	1.09983e-06	-8.89712e-07	-1.92551e-23	6.11141e-10	-6.2194e-10
Solobacterium	6.84412e-05	-6.8772e-05	6.22636e-06	1.87654e-56	6.99518e-05	0.000136518	-1.9298e-06	0	-5.59867e-08	-6.99745e-05
Staphylococcus	0.000108384	-0.000142205	-2.64776e-05	6.47951e-28	0.000112088	0.000241042	2.67414e-05	0	-2.78403e-07	-3.77623e-05
Stenotrophomonas	0	8.94435e-08	4.25571e-07	-1.88545e-57	4.80307e-07	-3.30203e-07	0	0	7.59378e-08	1.14524e-23
Streptococcus	-0.00028999	-0.000364685	0.000349704	1.26315e-05	-0.000378311	-0.000497676	-0.000247889	0	4.52e-06	0.000246268
Subdoligranulum	-7.75951e-40	0.00101452	-1.00641e-05	0	0.000574669	-1.92426e-05	2.68387e-07	0	-2.26715e-06	-3.30379e-06
Sutterella	-0.00621818	0.00536747	-0.00523395	0	-0.00524458	-0.0105063	0.00536747	0.00536747	-0.00523907	0.000333028
Tannerella	-1.11739e-05	1.41843e-05	6.60406e-06	1.33775e-55	-2.51371e-05	-2.17748e-05	4.88096e-11	0	0	1.41843e-05
Tropheryma	-3.75165e-07	-3.38343e-07	-1.28109e-06	0	1.92152e-06	-1.42365e-07	2.84787e-11	0	-1.45621e-09	1.16755e-07
Ureaplasma	0.000158021	0.000303979	-0.000758203	0	0.000470213	3.15949e-07	5.57644e-08	-2.2864e-07	0	-7.3172e-07
Varibaculum	0	2.61486e-06	-3.54012e-06	7.99851e-07	2.03684e-06	2.04099e-06	2.83619e-06	0	1.77587e-06	2.23903e-06
Veillonella	-1.08053e-05	0.00384234	-0.00179392	-4.1188e-05	0.000129565	-0.00342487	0.000980589	0.00198409	0.000676785	0.000250665
Vibrio	-2.17872e-06	7.68066e-07	2.70515e-06	4.21766e-58	-1.88131e-06	-5.15192e-07	-1.36386e-06	-1.35573e-06	6.14772e-07	-2.48922e-09
Weissella	7.30668e-63	7.12531e-06	6.70149e-06	0	1.01516e-06	6.2863e-08	0	0	-8.30961e-07	-5.58696e-09
Yersinia	4.54228e-06	3.43786e-05	-1.41973e-05	4.87464e-07	2.90122e-05	3.20075e-05	4.87002e-05	0	9.79514e-06	-5.15993e-06
unclassified Burkholderiales	0	0.00303118	-0.00328241	0	0	-0.00313402	0.00305563	0.00303118	4.961e-06	8.83115e-05
unclassified Candidatus Melainabacteria	1.30663e-06	2.54154e-05	-9.82025e-06	0	1.7262e-07	1.01775e-06	-1.11385e-08	6.9621e-07	-2.517e-07	-8.83169e-08
unclassified Clostridiales	2.15525e-25	0.0226606	0.0012846	0	0.0174333	-0.000850943	1.03224e-05	0	0.00351608	-0.00189501
unclassified Clostridiales Incertae Sedis XIII	4.20308e-07	-1.74438e-07	-3.94099e-07	0	1.62328e-07	1.25891e-09	2.0237e-11	0	1.42595e-43	1.34938e-07
unclassified Erysipelotrichaceae	0.00539651	0.0167838	-0.00713747	0	0.00708433	-8.27937e-05	0.0127231	0	-0.000131688	-0.00222572
unclassified Lachnospiraceae	-0.0451175	-0.250537	0.133949	0	-0.0801224	-0.0279245	-0.191996	-0.056927	0.0199806	3.73659e-07
unclassified Ruminococcaceae	-8.79856e-05	0.00984725	-0.00968329	-1.50233e-55	0.00766214	0.000615006	0.0105076	0.00652402	-0.000199804	-5.2862e-06
Total	-1.13517	-0.975661	0.974894	-0.971406	-0.967186	-0.487982	-0.370541	0.334135	0.256567	0.24126

### Sheet: producing
Genus	EX_nh4(e)	EX_h(e)	EX_h2o(e)	EX_ppa(e)	EX_ac(e)	EX_co2(e)	EX_for(e)	EX_h2(e)	EX_pi(e)	EX_ser_L(e)
Abiotrophia	0	2.49953e-05	0	0	-1.61291e-07	-2.38722e-06	5.91072e-07	0	0	0
Acetivibrio	0	2.19403e-07	0	6.77374e-07	1.09829e-06	1.08616e-06	1.78618e-06	0	1.42787e-06	0
Acetoanaerobium	4.24892e-06	-3.02149e-07	0	-1.87896e-07	-9.8432e-07	3.21619e-06	3.80147e-07	1.3397e-06	0	0
Acetomicrobium	1.69361e-07	-1.58483e-08	0	0	2.11102e-07	1.72221e-07	2.07958e-07	0	0	0
Acidaminococcus	0.000133302	0.000410383	-1.29464e-06	0	0.000310515	0.000102841	0.000132297	0.000252934	0	0
Acidipropionibacterium	1.94655e-06	8.24001e-07	0	0	1.64351e-06	0	4.49646e-07	0	0	0
Acinetobacter	-7.71557e-07	-4.51845e-07	-2.74032e-06	-2.85259e-07	-3.99614e-07	-4.56771e-06	-1.39757e-10	0	0	0
Actinobacillus	-7.66883e-07	0	0	-2.98012e-06	-3.92981e-07	-5.08565e-06	0	0	0	0
Actinomyces	-3.41618e-06	4.82926e-06	9.90322e-07	8.41881e-07	5.39192e-07	-2.9116e-07	5.3021e-07	0	0	0
Adlercreutzia	0	0	3.51245e-07	0	0	5.81285e-07	0	0	-6.1443e-05	0
Aerococcus	-3.4499e-07	4.98297e-07	0	0	5.14677e-07	-6.77196e-09	3.93298e-07	0	0	0
Aeromonas	4.59726e-07	2.45859e-07	0	0	8.63704e-06	4.19567e-06	4.49107e-06	0	-1.78288e-06	1.04314e-06
Afipia	3.49402e-06	0	0	0	-3.54569e-06	-8.44034e-07	0	0	0	0
Akkermansia	0.0126828	0.0278281	0	0.000742084	0.01906	-0.000347406	0.0243777	0	0	0
Alcaligenes	0	1.15538e-06	0	0	-2.31849e-06	-1.92054e-06	-1.03374e-06	0	0	0
Aliarcobacter	4.99972e-07	0	0	0	5.34224e-07	9.51783e-07	0	0	0	0
Alistipes	0.00611766	0.0122824	0.000513928	0	0.00992999	-0.000934851	0.00781723	0	-0.000286405	-0.000264171
Alkalihalobacillus	-8.75469e-07	4.00164e-05	-1.21109e-07	0	-7.767e-07	-7.50192e-07	0	0	0	0
Alkalihalophilus	0	0	0	0	0	7.62591e-07	0	0	0	0
Amedibacillus	-0.000175956	-9.20338e-05	0.000161465	0	-0.000106488	0.000266486	-0.000177046	0	0	0
Anaerococcus	-6.19502e-08	4.45013e-06	-5.863e-07	0	4.40506e-06	-6.37383e-07	3.79823e-06	8.07217e-08	0	0
Anaerofustis	0	2.18012e-05	2.12743e-08	0	0	0	1.73629e-05	0	0	0
Anaerostipes	0.000348911	0.000454529	5.75968e-06	0	-2.8491e-05	-5.02018e-07	0.000620147	0	0	-8.97767e-07
Anaerotruncus	0.00164048	-6.51872e-05	0	0	0.00443164	0.00557209	-4.00952e-08	0.00663244	0	0
Arachnia	1.42822e-06	0	0	0	1.11736e-10	7.62463e-07	7.52883e-07	0	0	0
Arcanobacterium	7.827e-08	-1.74255e-07	0	4.06674e-07	-6.0544e-08	5.36466e-07	4.05926e-07	0	0	0
Atopobium	-8.81005e-07	3.2751e-07	0	-2.71037e-07	2.26988e-07	-3.01828e-07	-5.72868e-07	0	0	0
Bacillus	-1.05731e-06	2.35064e-06	3.58105e-06	0	2.33925e-05	2.99515e-05	-5.86231e-07	0	0	0
Bacteroides	-0.705256	-1.12821	-0.00143849	-0.315533	-0.956551	-0.244695	-0.728539	-0.0637568	0.00357206	-4.0582e-06
Bartonella	-1.62182e-06	0	3.27357e-08	0	0	2.55143e-09	-2.63043e-12	0	0	0
Bifidobacterium	-0.00147458	-0.00346653	7.84003e-06	0	-0.00327071	-0.000764821	-0.00222686	0	0	-0.000528719
Bilophila	0.00288732	0.000191945	0	0	0.00240681	0.000883341	0.00273404	0	0	0
Blautia	-0.000459726	-4.82948e-05	8.78342e-05	0	-0.000597671	-0.00055399	7.50287e-05	-0.00122602	0	0
Brachybacterium	3.92135e-07	0	2.77197e-07	3.70657e-07	4.26976e-08	1.04633e-06	0	0	0	0
Brachyspira	-2.87016e-06	0	0	0	2.3098e-06	-3.39191e-06	0	0	0	0
Bradyrhizobium	2.58825e-06	0	-4.90743e-06	0	4.14632e-07	-1.56368e-06	0	0	0	2.2938e-07
Brevibacillus	9.24924e-06	1.65469e-05	-7.73474e-06	0	5.22078e-07	-1.07602e-06	0	0	8.08987e-07	0
Brevibacterium	1.28468e-06	2.51662e-07	-4.63409e-07	0	9.38961e-07	1.25953e-06	2.17466e-11	0	3.21611e-07	0
Brevundimonas	4.53819e-07	0	0	3.88485e-07	3.83695e-07	1.20241e-06	0	0	0	0
Brucella	0	-6.0601e-09	-5.69271e-08	0	2.87175e-07	4.14752e-07	0	0	0	2.59212e-08
Bulleidia	3.11297e-08	3.49534e-05	1.60005e-06	0	5.46885e-08	1.28525e-08	3.59893e-05	0	0	0
Butyricicoccus	0.000266829	7.98019e-06	0	0	0.000366557	2.12648e-05	-0.000164671	0.000553909	0	0
Butyricimonas	3.80399e-05	-7.40692e-06	-1.45804e-06	0	-5.83625e-10	3.47551e-05	1.60214e-09	9.78968e-06	1.85825e-05	-9.78044e-07
Butyrivibrio	-5.73519e-06	0.000509009	0	0	-4.34781e-06	2.03795e-05	1.76056e-08	5.64046e-06	0	0
Campylobacter	4.9021e-05	1.00189e-05	2.16346e-05	0	4.23952e-07	2.00933e-05	4.71109e-07	0	0.000302422	3.33812e-06
Capnocytophaga	-1.06186e-07	-1.96224e-07	0	0	-1.03275e-07	9.36182e-09	0	0	-1.41797e-07	-9.20702e-10
Catenibacterium	0.000516858	0.00125037	-1.78926e-05	0	0.000431805	0	0.00105218	0	0	0
Citrobacter	7.23987e-05	0.000218719	7.97031e-06	0	0.000290067	1.30402e-05	0.000223787	0	0.000156282	0
Clostridioides	-9.92063e-06	1.73435e-05	0	0	2.83134e-05	-7.94971e-06	-7.92383e-06	0	0	0
Clostridium	0.00040723	0.000885328	5.73144e-05	-1.93302e-11	0.000773003	1.98999e-05	0.000622286	-8.43412e-06	-2.24008e-06	-7.30267e-09
Collinsella	0.00010982	0.00235248	0	0	0.00163059	0.000221838	0.00128115	0	0	0
Coprobacillus	0.000328154	0.000939712	0	0	0.000801085	-2.46743e-07	0.000512981	0	0	0
Coprococcus	0.000940954	0.00219056	-0.000108244	0	0.00162543	2.51359e-05	0.000648741	0	0	0
Corynebacterium	-3.01955e-08	1.6425e-06	1.77617e-06	-2.13036e-07	4.97695e-06	6.54167e-06	4.14301e-06	0	-2.60071e-07	-5.06061e-07
Cronobacter	0	0	0	0	3.53127e-05	4.52108e-05	1.97107e-05	0	0	0
Cryptobacterium	2.46262e-07	0	2.14009e-06	0	0	1.33295e-07	0	0	-1.15463e-06	0
Curtobacterium	1.03052e-06	0	0	-3.44002e-07	3.91129e-07	1.89177e-07	6.39926e-12	0	0	0
Cutibacterium	5.75313e-07	7.70296e-09	0	-3.94559e-08	5.01745e-07	3.25775e-07	8.01378e-07	0	0	0
Delftia	0	0	0	0	2.61261e-07	1.12449e-06	-8.17593e-11	0	0	0
Desulfovibrio	3.29479e-06	0	-1.02803e-05	0	9.87964e-06	1.06214e-05	5.91128e-06	0	0	0
Dialister	-0.0046872	-0.00659365	0	-4.05989e-07	8.42696e-06	-0.00396676	2.11701e-05	0	-0.00421038	-0.00241686
Dorea	0.00139285	0.020831	0.00079934	0	0.0160676	0.00151562	0.0166692	0.000343208	0	0
Edwardsiella	6.52885e-06	3.93473e-06	1.92926e-05	0	-8.51782e-06	-2.36264e-05	1.02509e-05	0	0	0
Eggerthella	-5.74763e-05	8.25634e-06	0	0	7.56016e-06	2.27357e-05	0	6.00459e-05	7.99999e-05	0
Eggerthia	7.5202e-07	6.7567e-06	0	0	2.84127e-06	-1.0835e-09	4.91601e-06	0	0	0
Eikenella	8.76074e-06	0	0	0	-1.24628e-05	5.89726e-05	-7.4516e-06	0	0	0
Enterobacter	9.17039e-05	0	2.79174e-05	0	0.000334484	0.000622256	7.17368e-05	0	0.000238463	0
Enterocloster	0.00936317	0.12266	0	0	0.0590143	0.00596944	0.0419854	0.00468036	0.0147227	0
Enterococcus	-7.17564e-06	0.00010562	1.10005e-06	-5.46109e-07	0.000202865	6.99391e-05	0.00012434	0	0	0
Erysipelatoclostridium	0.000434608	0.00499131	0	0.000143611	0.00100494	5.59446e-05	0.00323	0.000797821	1.55876e-07	0
Escherichia	0.0409183	0.0539296	-0.00209377	2.98407e-06	0.0872233	0.0258537	0.0410986	0	-0.00040641	0
Eubacterium	0.000944046	0.00227356	-0.000159846	0	0.000968554	8.71874e-05	0.0017813	0	0	0
Faecalibacterium	-0.194706	-0.350185	0	0	-0.422213	-0.142291	-0.304431	0	0	0
Filifactor	4.38369e-06	0	0	0	2.97397e-06	5.46464e-06	-3.69713e-11	4.46044e-06	0	1.12545e-08
Finegoldia	5.34408e-07	0	-2.44881e-06	0	0	1.28146e-06	-8.36518e-10	0	0	0
Fusobacterium	0.00501486	0.00358464	0	-6.39048e-07	0.00950755	0.00284664	0.000270548	0	0	0
Gemella	1.69487e-05	1.74091e-05	3.32201e-06	0	-1.47176e-06	2.47418e-05	4.03467e-05	0	0	0
Gordonia	1.413e-07	-1.36068e-07	3.11094e-07	7.8455e-07	2.93518e-07	1.1671e-06	-4.28913e-07	0	0	0
Gordonibacter	-2.05011e-06	0	-2.19519e-06	0	0	-4.09918e-06	0	0	-3.97924e-06	0
Grimontia	5.73794e-06	2.52886e-06	0	0	5.85936e-11	2.54717e-06	7.06255e-11	0	9.43038e-07	0
Haemophilus	9.57627e-05	0.000442913	0	0	-0.000156699	-0.000823446	-0.00138065	0	0	0
Helicobacter	4.76574e-07	0	1.96022e-06	0	-8.53714e-09	-2.3595e-06	0	0	0	0
Holdemanella	1.15419e-07	6.11446e-05	0	0	-9.82237e-06	9.22956e-07	6.45704e-05	-1.10771e-05	0	0
Holdemania	0.0120228	0.0252445	0	0	0.011967	-1.14268e-06	-0.000305555	0	0.00587786	0
Hungatella	0	0.00628004	0	0	0.00200504	0	0.000873865	0.00148918	0.00152536	0
Kingella	-7.92588e-07	-2.69488e-07	0	0	2.09025e-07	-1.56985e-07	0	0	0	0
Klebsiella	0.00340145	0.00806985	-2.91092e-05	0	0.00800827	0.00187249	0.00807961	0	-1.08247e-05	0
Kocuria	-5.69506e-07	0	3.72608e-07	0	5.52692e-11	2.18882e-08	-7.76976e-11	0	3.19444e-07	-8.16127e-07
Kytococcus	9.26965e-07	6.14773e-07	0	0	1.56066e-06	8.19452e-07	1.08901e-06	0	0	0
Lachnoclostridium	0.00773403	0.00205761	-1.01815e-05	0	0.0342892	0.00969373	-0.00527078	-0.00882876	0	0
Lachnospira	0.0355793	0.201371	0	0	0.137637	0.00751238	0.10982	-0.00435956	0	0
Lacticaseibacillus	-9.41034e-07	-1.58422e-05	6.80913e-07	0	3.37634e-05	1.71984e-05	1.71141e-05	0	0	0
Lactiplantibacillus	6.30563e-07	1.30152e-06	-4.36367e-07	0	1.02516e-06	-7.70636e-07	8.94017e-07	0	0	0
Lactobacillus	-1.4265e-06	-0.000254431	3.98167e-07	0	-2.03977e-06	-3.89119e-06	-3.55482e-07	0	0	-5.3356e-07
Lactococcus	1.82499e-06	6.12183e-06	0	0	6.88914e-06	6.71076e-07	1.8254e-06	0	0	0
Lancefieldella	-1.57277e-06	-2.51478e-07	0	0	-9.70083e-08	-2.01717e-06	5.97432e-09	0	-2.0775e-06	0
Laribacter	-8.05133e-07	5.35631e-07	0	0	1.3385e-06	-5.95904e-07	0	0	0	0
Latilactobacillus	-6.22789e-07	7.09492e-07	0	0	-7.34128e-07	1.8408e-08	-5.25657e-07	0	0	0
Lentilactobacillus	0	-1.1446e-07	-3.59084e-07	0	-2.51626e-08	-4.22529e-07	-1.84164e-13	0	0	7.89655e-08
Leptotrichia	1.23295e-07	3.1845e-07	0	3.56806e-07	1.42096e-07	1.81821e-07	4.88378e-07	0	0	0
Leuconostoc	7.35517e-06	-1.38446e-07	0	0	1.28724e-05	1.39484e-05	0	0	0	0
Levilactobacillus	-1.63005e-11	3.0476e-07	0	0	5.05297e-08	5.13063e-08	1.10311e-11	0	0	0
Ligilactobacillus	0	1.90648e-06	-1.10218e-06	0	-3.37077e-06	-9.49876e-06	-5.947e-06	0	0	0
Limosilactobacillus	-3.32489e-07	-1.09215e-05	8.73428e-07	0	1.35708e-06	5.89182e-07	2.07821e-10	0	0	0
Listeria	-3.04498e-07	1.65087e-06	-2.13755e-07	0	5.83979e-07	7.40903e-07	2.38078e-06	0	0	-2.00016e-07
Lysinibacillus	4.73403e-08	0	0	0	4.63476e-07	1.46893e-06	0	0	5.58534e-07	0
Marvinbryantia	0	0	0	0	0.00018202	0.000158994	0	0.000172821	0	0
Mediterraneibacter	0.00163758	0.00247662	-0.000685881	-9.08292e-07	0.00365963	-0.00152652	0.00388578	0	-0.00058028	-0.000513374
Megasphaera	0	-2.44916e-05	-3.10409e-05	-3.09408e-05	2.41254e-06	5.09647e-06	-1.19754e-09	1.07664e-05	0	0
Methylobacterium	0	9.77279e-07	1.8834e-06	0	-7.11368e-07	-4.17487e-08	0	0	-1.25418e-06	0
Methylorubrum	0	0	3.69943e-07	0	-2.26909e-07	2.18604e-06	7.41515e-09	0	0	0
Methyloversatilis	0	0	1.10932e-06	0	0	1.0398e-06	0	0	0	0
Micrococcus	0	4.87331e-06	-5.46097e-06	4.21259e-08	0	7.64618e-08	0	0	0	0
Micromonospora	0	0	4.82997e-07	0	5.36015e-08	6.322e-07	0	0	0	0
Mitsuokella	1.48366e-06	0	0	0	3.29248e-06	2.98562e-06	-1.77587e-10	0	0	0
Mobiluncus	4.46489e-08	6.71101e-06	-1.46643e-06	0	7.47781e-09	3.32506e-08	1.66706e-07	-1.16489e-08	0	0
Moraxella	6.01415e-08	0	0	0	4.15881e-08	5.15931e-08	0	0	0	0
Morganella	0	0	0	-3.31307e-07	-1.07288e-06	1.05112e-05	5.83264e-06	0	5.13181e-06	0
Mycobacterium	-1.20134e-06	1.16162e-06	1.86529e-07	0	-1.18479e-06	-1.1818e-06	1.31744e-06	0	0	0
Mycolicibacterium	-1.41215e-05	3.44219e-05	-9.93271e-05	0	-3.30335e-05	-0.000108381	0	0	3.41246e-05	0
Neisseria	-4.5659e-06	-4.44771e-07	-7.94173e-07	0	-2.45557e-06	-6.67968e-06	-7.62509e-11	0	0	3.33315e-07
Odoribacter	0.00168409	0.000465221	0.000121948	-0.000414347	0.00243321	0.00201673	-0.000561613	-0.000499259	0	0
Olsenella	1.23619e-06	1.93565e-06	0	3.0789e-06	1.17553e-06	-3.57841e-07	3.08569e-06	0	0	0
Oxalobacter	8.76183e-06	0	6.95704e-07	0	1.15741e-05	1.01273e-05	4.20531e-06	0	0	0
Paenibacillus	3.84309e-06	-1.55707e-06	2.98877e-05	0	-1.99148e-07	0.000257799	-2.71841e-07	-2.29311e-06	0.000249254	-1.21287e-06
Parabacteroides	-0.00694604	-0.0039991	0	-0.00593893	-0.00825168	-0.00262287	-0.010292	0	0	0
Paraprevotella	0	0.00509698	0.000154441	0	0.00388743	0.000881507	0.00257772	0	0.000618796	0
Parvimonas	-2.50173e-05	-8.4243e-06	0	0	-2.49607e-05	-8.67763e-06	-8.65995e-06	0	0	0
Pediococcus	-1.4923e-07	-2.16461e-05	0	0	-2.85269e-06	-3.96916e-07	3.21152e-11	0	0	0
Peptoniphilus	4.29852e-06	-3.22576e-06	-3.72261e-08	0	1.62715e-06	7.00322e-06	-6.4774e-06	0	0	0
Phocaeicola	-0.526087	-1.11889	0	-0.638172	-0.596608	-0.2546	-0.521244	-0.0981068	0	-0.000104639
Porphyromonas	2.02136e-05	-1.18785e-05	1.43613e-05	3.18162e-05	8.21215e-06	5.53446e-05	3.2345e-09	0	0	-9.74533e-06
Prevotella	-0.0190876	0.0380311	0.0157764	-0.0122754	0.00364866	0.03871	0.00330524	0	6.87671e-05	-2.0979e-05
Priestia	0	1.34088e-07	0	0	1.58925e-07	2.74772e-09	0	0	2.99637e-09	2.08471e-07
Providencia	0.00012873	2.02921e-06	3.91286e-06	0	0.00013258	5.41828e-05	9.58904e-05	0	1.6192e-06	0
Pseudoflavonifractor	0.00063184	-9.32583e-05	0	0	0.000425668	-6.91816e-07	-0.000675485	0	0	0
Pseudomonas	0	0	-1.84676e-06	0	-6.48403e-08	-1.68166e-06	-1.68426e-11	0	0	6.61531e-07
Pseudoramibacter	9.91759e-07	-1.25795e-06	1.43027e-06	0	0	2.04779e-06	-1.66887e-06	-1.90359e-07	0	0
Pyramidobacter	0.000118371	0	0	6.56818e-05	1.79028e-05	0.000138944	2.0049e-09	0	0	0
Ralstonia	-1.7079e-09	0	2.12787e-06	0	0	7.95397e-07	7.9698e-07	0	0	0
Rhodococcus	-3.0957e-07	0	1.96174e-07	0	-4.52229e-07	3.83051e-07	0	0	0	0
Roseburia	0.217925	1.25562	0	0	0.636972	0.103718	1.08354	0.525222	0	0
Rothia	0.000490336	0	6.71928e-05	0	0.000481576	0.000501836	7.78827e-09	0	0	0
Ruminococcus	0.00358573	0.00859264	0.000487331	0	0.0102893	0.000688834	0.00579868	-5.8716e-05	0	0
Scardovia	0	5.71892e-07	0	0	-3.35378e-08	-7.43239e-07	-6.03251e-08	0	0	0
Schaalia	-6.29733e-07	2.43156e-07	3.83287e-06	2.47807e-07	-4.13674e-09	-1.94109e-06	4.01785e-06	0	0	0
Siminovitchia	-3.93145e-07	-3.82648e-07	0	0	-2.18711e-08	3.68833e-09	0	0	-5.41737e-07	0
Slackia	1.72535e-07	0	6.09202e-07	0	0	1.09983e-06	0	0	0	0
Solobacterium	6.84412e-05	0	3.75959e-06	0	6.99518e-05	0.000136518	-1.92862e-06	0	0	0
Staphylococcus	0.000108384	1.21252e-06	-1.99383e-07	0	0.000112089	0.000241042	2.67941e-05	0	-3.38463e-08	-1.00743e-08
Stenotrophomonas	0	7.2128e-09	0	0	4.80307e-07	-3.30203e-07	0	0	0	0
Streptococcus	-0.00028999	-0.000371962	-0.0001474	1.26315e-05	-0.000378314	-0.000497676	-0.000247884	0	0	3.35698e-06
Subdoligranulum	0	0.00101452	0	0	0.000574669	-1.92426e-05	1.3992e-07	0	0	0
Sutterella	-0.00621818	0	-0.00508545	0	-0.00524458	-0.0105063	0	0	-0.00523907	0
Tannerella	-1.11739e-05	0	0	0	-7.28878e-06	-2.17748e-05	4.88096e-11	0	0	0
Tropheryma	-3.75165e-07	-3.20417e-07	0	0	1.92125e-06	-1.42365e-07	2.46434e-11	0	0	0
Ureaplasma	0.000158021	0.00030362	-5.2554e-08	0	0.000470213	3.15949e-07	5.57644e-08	-6.50365e-09	0	0
Varibaculum	0	2.61486e-06	0	7.99851e-07	2.03684e-06	2.04099e-06	2.83619e-06	0	1.77587e-06	2.23903e-06
Veillonella	-1.08053e-05	0.000874991	-0.0013326	-4.1188e-05	0.000129565	-0.00342487	0.000979133	-0.000879842	0.00018798	0
Vibrio	-2.17872e-06	0	4.86555e-07	0	-1.88131e-06	-5.15192e-07	-7.68115e-07	-5.39319e-07	5.84496e-07	0
Weissella	0	7.12531e-06	6.70149e-06	0	1.01516e-06	6.2863e-08	0	0	0	0
Yersinia	4.54228e-06	3.63936e-05	-1.26331e-06	4.87464e-07	2.90122e-05	3.20075e-05	4.87002e-05	0	9.79514e-06	0
unclassified Burkholderiales	0	0	-0.00328241	0	0	-0.00313402	0	0	0	0
unclassified Candidatus Melainabacteria	1.30663e-06	2.54154e-05	0	0	1.7262e-07	1.01775e-06	-1.11385e-08	6.9621e-07	0	-2.04002e-08
unclassified Clostridiales	0	0.0226577	0.0012846	0	0.0174333	-0.000850943	1.03224e-05	0	0.00351541	0
unclassified Clostridiales Incertae Sedis XIII	4.20308e-07	0	0	0	1.62328e-07	1.25891e-09	2.0237e-11	0	0	1.34938e-07
unclassified Erysipelotrichaceae	0.00539651	0.0167838	0	0	0.00708433	-8.27937e-05	0.0127231	0	8.79466e-09	0
unclassified Lachnospiraceae	-0.0451175	-0.250566	0	0	-0.0801224	-0.0279245	-0.191996	-0.056927	0	0
unclassified Ruminococcaceae	-8.79856e-05	0.00984868	-5.67004e-05	0	0.00758798	0.000615006	0.0105063	0.00652402	-0.00043053	0
Total	-1.13517	-0.999403	0.00506812	-0.971406	-0.967506	-0.487982	-0.379673	0.312096	0.0199527	-0.00385607

### Sheet: consuming
Genus	EX_nh4(e)	EX_h(e)	EX_h2o(e)	EX_ppa(e)	EX_ac(e)	EX_co2(e)	EX_for(e)	EX_h2(e)	EX_pi(e)	EX_ser_L(e)
Abiotrophia	0	0	7.93271e-07	0	0	0	0	0	0	0
Acetivibrio	0	0	2.16261e-06	0	-2.29665e-09	0	0	0	0	4.95665e-09
Acetoanaerobium	0	2.84991e-06	3.92792e-06	0	1.19407e-07	0	0	0	2.00728e-11	-4.73963e-08
Acetomicrobium	0	0	2.30842e-07	0	0	0	0	0	1.48472e-08	3.95855e-10
Acidaminococcus	0	-0.000104024	0.000468041	0	0	0	-1.10397e-07	0	-2.02265e-07	2.30801e-05
Acidipropionibacterium	0	0	1.8871e-06	0	0	0	0	0	-4.42785e-09	6.21887e-10
Acinetobacter	0	-2.64171e-06	-1.08998e-07	0	-2.49196e-10	0	-1.1849e-06	5.36103e-07	-2.0651e-07	-6.85026e-07
Actinobacillus	0	-1.65547e-06	-2.13013e-06	0	0	0	0	0	-1.52951e-08	6.09819e-10
Actinomyces	0	-1.29196e-07	6.88434e-07	0	-1.315e-09	0	0	0	7.1789e-09	-3.18565e-06
Adlercreutzia	0	-1.14046e-06	0	0	2.33716e-07	0	6.44527e-07	0	1.52959e-07	1.56503e-07
Aerococcus	0	0	1.34634e-07	0	0	0	0	0	0	3.34738e-10
Aeromonas	0	9.97026e-07	5.00032e-06	0	0	0	1.57708e-07	0	2.51949e-07	4.14087e-09
Afipia	0	-1.95876e-06	-2.42297e-06	0	0	0	-4.62288e-06	0	0	-6.92483e-09
Akkermansia	0	0	0.0179105	0	0	0	0	0	0.000607202	0.00294059
Alcaligenes	0	0	-1.14642e-06	0	0	0	0	0	-8.37568e-08	4.24035e-07
Aliarcobacter	0	5.47807e-07	1.18392e-06	0	0	0	0	0	1.36651e-07	6.98088e-10
Alistipes	0	0	0.00203781	0	0	0	0	0	9.95429e-07	-0.000445584
Alkalihalobacillus	0	6.60468e-08	1.25546e-05	0	1.34138e-11	0	0	0	8.60803e-08	4.5866e-08
Alkalihalophilus	0	6.63308e-07	9.34551e-09	0	-5.73071e-10	0	0	0	-1.30111e-10	1.89551e-10
Amedibacillus	0	0	-0.000168588	0	0.000264608	0	1.06115e-06	0	0	-0.000105527
Anaerococcus	0	0	0	0	0	0	-1.03006e-09	0	2.27567e-09	3.25433e-06
Anaerofustis	0	0	-2.83348e-08	0	1.19553e-06	0	-4.96266e-09	0	-1.41522e-08	0
Anaerostipes	0	0	-0.000140799	0	0.000289972	0	-1.51388e-07	0	7.05184e-07	8.12769e-07
Anaerotruncus	0	0	0.00430279	0	0	0	0.000880901	0	-9.5016e-07	0.000880172
Arachnia	0	9.2401e-07	9.03749e-07	0	0	0	0	0	1.03637e-07	6.39301e-10
Arcanobacterium	0	0	8.81855e-07	0	0	0	0	0	0	0
Atopobium	0	0	-5.6771e-07	0	0	0	0	0	-1.43705e-07	7.71353e-11
Bacillus	0	2.37478e-05	-3.74093e-07	0	1.13166e-09	0	-9.04084e-08	1.27169e-06	3.31037e-06	-5.72514e-07
Bacteroides	0	-0.0103866	-0.805507	0	-1.8247e-05	0	-0.000753198	-0.0141494	-0.102635	-0.19439
Bartonella	0	6.13649e-07	-1.05585e-06	0	0	0	0	0	-2.84441e-10	1.53504e-09
Bifidobacterium	0	-5.11686e-08	-0.00363273	0	0	0	2.15821e-06	0	-7.5719e-05	-0.00156628
Bilophila	0	0	0.00263014	0	0	0	0	0.000489297	-6.48775e-07	-9.05067e-05
Blautia	0	0	-0.000876107	0	0	0	4.31902e-05	4.95997e-05	-4.69268e-05	9.20106e-05
Brachybacterium	0	6.3002e-07	0	0	0	0	6.09642e-07	0	-3.5387e-08	2.89971e-09
Brachyspira	0	-1.91736e-06	-8.36289e-07	0	0	0	0	0	-5.92046e-09	-2.04261e-06
Bradyrhizobium	0	-8.7198e-07	4.16586e-07	0	-2.72866e-06	0	0	0	2.3163e-07	-2.52789e-06
Brevibacillus	0	-1.10487e-06	8.90258e-06	0	-1.90249e-07	0	0	0	-1.31187e-06	6.80445e-07
Brevibacterium	0	2.73117e-07	9.00029e-07	0	-2.95593e-09	0	-1.54146e-09	0	1.03214e-07	1.2858e-06
Brevundimonas	0	5.55732e-07	7.18565e-07	0	0	0	0	0	1.4909e-07	2.9603e-07
Brucella	0	0	0	0	0	0	0	0	-2.3482e-10	-1.67567e-10
Bulleidia	0	0	0	0	0	0	0	0	7.47951e-08	2.61169e-08
Butyricicoccus	0	-0.000170009	0.00045306	0	0	0	0	0	0	-0.000169311
Butyricimonas	0	2.08507e-05	4.51946e-05	0	1.55469e-05	0	0	0	0	2.0195e-08
Butyrivibrio	0	-1.91013e-06	0.000203769	0	0	0	7.62148e-06	0	-8.16063e-07	-4.71182e-06
Campylobacter	0	3.02942e-05	1.43629e-05	0	-9.07359e-06	0	3.99748e-05	-3.59055e-07	1.36487e-07	1.08934e-05
Capnocytophaga	0	2.03333e-09	-2.41765e-07	0	0	0	0	0	-3.32273e-09	2.31136e-08
Catenibacterium	0	0	0.000306374	0	0	0	0	0	9.80495e-06	0.000137187
Citrobacter	0	-2.08802e-05	0	0	0	0	0	1.3052e-05	1.39837e-05	1.14836e-06
Clostridioides	0	-2.00813e-06	-5.86273e-06	0	0	0	0	0	7.08463e-08	1.88303e-08
Clostridium	0	-4.44921e-06	0.000387819	0	3.63938e-05	0	-5.93224e-07	-3.30722e-06	-0.00013967	2.59254e-05
Collinsella	0	8.73799e-05	0.000720185	0	0	0	3.30629e-08	0	2.39824e-05	1.14881e-05
Coprobacillus	0	0	0.000465017	0	0	0	0	0	7.47815e-06	0.000324336
Coprococcus	0	0	0.00108128	0	0	0	0	0	1.24441e-07	1.31963e-05
Corynebacterium	0	1.62982e-06	3.36378e-06	0	5.789e-11	0	7.06731e-07	0	6.82077e-09	3.20547e-06
Cronobacter	0	2.00623e-05	3.69406e-05	0	0	0	0	0	1.27921e-08	0
Cryptobacterium	0	1.72552e-06	0	0	9.65886e-08	0	0	0	9.88491e-08	1.52213e-07
Curtobacterium	0	-3.71117e-08	6.61728e-07	0	0	0	0	0	-1.72517e-08	-4.44703e-07
Cutibacterium	0	0	8.23569e-07	0	0	0	0	0	6.82444e-08	1.82487e-06
Delftia	0	6.17758e-07	-3.91726e-07	0	0	0	0	0	0	-1.06978e-09
Desulfovibrio	0	7.55532e-06	3.71909e-06	0	0	0	-2.46767e-06	1.72204e-06	3.82445e-08	-2.49179e-06
Dialister	0	1.9913e-05	-0.0153071	0	-7.15693e-05	0	0	0	0	2.33703e-08
Dorea	0	0	-0.000264427	0	0	0	0	0	7.64002e-05	0.00224044
Edwardsiella	0	-1.32409e-05	-1.49333e-05	0	0	0	0	0	2.03375e-07	-1.27835e-05
Eggerthella	0	0	-7.53662e-05	0	0	0	0	0	-4.45793e-06	0
Eggerthia	0	0	2.99067e-06	0	0	0	0	0	-9.42553e-09	7.72329e-07
Eikenella	0	3.67326e-05	-1.00081e-05	0	0	0	0	0	3.15269e-06	-1.0175e-05
Enterobacter	0	0.000390539	5.24861e-05	0	0	0	0.000144623	0.00010676	3.92983e-05	4.06689e-07
Enterocloster	0	0	0.0517936	0	0	0	-0.000333681	0	0	0.00635248
Enterococcus	0	1.19914e-05	8.15627e-05	0	1.55628e-06	0	-2.89027e-09	0	1.20947e-05	2.94785e-05
Erysipelatoclostridium	0	0	0.0014606	0	0	0	0	0	2.68571e-08	0.00024057
Escherichia	0	-0.000793288	0.0310924	0	0	0	-0.000164644	0.00278992	-0.000101095	0.00365675
Eubacterium	0	0	0.0015394	0	0	0	-0.000122844	-0.000204981	1.32504e-05	-7.31203e-05
Faecalibacterium	0	0	-0.350893	0	0	0	0	0	-0.0289288	-0.0747494
Filifactor	0	2.08758e-06	6.50849e-06	0	0	0	0	0	1.47976e-08	0
Finegoldia	0	5.78112e-07	0	0	-2.49446e-06	0	1.60248e-09	0	-1.25162e-08	5.35637e-07
Fusobacterium	0	0.000300854	0.00431388	0	-1.19621e-08	0	0.000454749	0	5.29398e-07	0.000694541
Gemella	0	8.58424e-07	1.51299e-05	0	3.09658e-06	0	0	0	8.70941e-08	-1.21742e-06
Gordonia	0	7.58691e-07	-1.10779e-07	0	1.70418e-09	0	2.68473e-07	0	6.54235e-09	1.72025e-09
Gordonibacter	0	-4.06199e-06	0	0	0	0	-4.06199e-06	-6.58858e-08	0	0
Grimontia	0	0	8.52817e-06	0	0	0	0	0	0	1.30477e-06
Haemophilus	0	-2.17394e-05	0.00316211	0	0	0	0	0	1.79485e-06	-0.000598032
Helicobacter	0	-2.11116e-06	3.23928e-07	0	2.09802e-08	0	-2.92103e-06	1.73609e-06	5.26353e-07	1.8787e-08
Holdemanella	0	0	-2.16929e-05	0	0	0	0	0	2.75128e-07	2.11251e-07
Holdemania	0	0	0.0102262	0	0	0	0	0	0	0.00277103
Hungatella	0	0	-0.000699681	0	0	0	-3.47831e-06	0	0	0.00014596
Kingella	0	2.33956e-07	-7.69767e-07	0	0	0	0	0	-2.24849e-09	0
Klebsiella	0	-5.00796e-05	0.00808856	0	0	0	-7.02899e-06	0	0.00080802	0.000808038
Kocuria	0	-5.54152e-08	-5.00874e-07	0	-2.39607e-09	0	0	0	-3.24005e-09	0
Kytococcus	0	0	1.75963e-06	0	0	0	0	0	1.36892e-07	7.7392e-07
Lachnoclostridium	0	0	-0.000794585	0	0	0	-7.90271e-06	0	-0.000246013	0.00158569
Lachnospira	0	-0.00176548	0.126734	0	0	0	0	0	0	0.00216658
Lacticaseibacillus	0	1.16442e-06	1.57056e-05	0	-5.31645e-07	0	4.97823e-10	0	1.31562e-09	-5.07772e-09
Lactiplantibacillus	0	-5.26053e-07	7.77446e-07	0	0	0	1.03644e-07	-4.57144e-07	0	2.39153e-07
Lactobacillus	0	-8.02997e-07	-9.83708e-05	0	1.71183e-07	0	-8.30558e-07	0	-4.11768e-08	1.88288e-06
Lactococcus	0	0	9.36397e-06	0	0	0	0	0	1.0152e-08	1.24865e-06
Lancefieldella	0	-2.1578e-06	-3.66565e-06	0	-8.88887e-09	0	-1.25157e-10	0	-4.40877e-09	-1.33323e-07
Laribacter	0	-2.74015e-08	2.10922e-06	0	0	0	-1.52249e-09	-2.19114e-07	1.17276e-07	-9.88453e-07
Latilactobacillus	0	0	-3.77778e-07	0	0	0	9.46635e-10	0	6.2104e-10	-5.25683e-07
Lentilactobacillus	0	-4.45937e-09	0	0	-1.22444e-07	0	7.92054e-08	-6.16234e-11	-4.66396e-09	-1.4012e-07
Leptotrichia	0	0	4.46112e-07	0	0	0	0	0	-3.33746e-09	1.39157e-07
Leuconostoc	0	1.44268e-06	1.78458e-06	0	0	0	4.39437e-06	0	-8.94535e-10	4.60575e-06
Levilactobacillus	0	0	8.446e-08	0	-1.01899e-09	0	0	0	-6.4116e-10	2.24435e-10
Ligilactobacillus	0	0	1.58944e-06	0	0	0	0	0	-4.96093e-08	-1.19866e-05
Limosilactobacillus	0	-5.7657e-08	-1.29461e-05	0	0	0	-3.84756e-09	1.55716e-08	-8.69053e-08	3.99118e-07
Listeria	0	-2.40451e-07	1.56372e-07	0	0	0	0	-4.03903e-08	2.16195e-07	3.45484e-09
Lysinibacillus	0	2.0551e-07	3.84159e-07	0	0	0	0	0	0	9.70033e-10
Marvinbryantia	0	0.000143755	0.000317152	0	0	0	0	0	-9.87826e-07	2.17592e-07
Mediterraneibacter	0	-0.000434182	0.00124022	0	-0.000664182	0	0	0	2.20606e-05	0.000574156
Megasphaera	0	8.88099e-07	0	0	0	0	0	0	-8.09115e-07	3.16247e-06
Methylobacterium	0	4.86011e-07	-1.24898e-06	0	2.30967e-10	0	1.3529e-06	0	0	1.21237e-10
Methylorubrum	0	6.39901e-07	-1.16722e-07	0	0	0	0	0	-1.0157e-07	3.74629e-10
Methyloversatilis	0	1.08264e-06	0	0	3.80953e-09	0	1.03742e-06	0	2.47129e-09	0
Micrococcus	0	0	0	0	1.32055e-07	0	0	0	2.64289e-08	2.03583e-08
Micromonospora	0	6.54933e-07	0	0	0	0	6.55403e-07	0	-3.79446e-08	6.33996e-10
Mitsuokella	0	8.6422e-07	4.29663e-07	0	0	0	1.32405e-09	0	2.4618e-07	-1.70337e-06
Mobiluncus	0	0	0	0	0	0	-1.03333e-10	0	-2.80177e-08	5.32058e-08
Moraxella	0	2.24978e-08	5.66862e-08	0	0	0	1.23036e-11	0	0	3.9765e-11
Morganella	0	5.181e-06	3.14878e-06	0	0	0	0	0	0	7.24133e-06
Mycobacterium	0	-1.3395e-08	-1.11407e-06	0	8.99429e-09	0	0	0	1.34908e-07	1.32012e-06
Mycolicibacterium	0	-7.40779e-05	7.2709e-05	0	1.74132e-07	0	0	0	-1.33425e-06	0
Neisseria	0	-3.84861e-06	-4.31549e-06	0	8.54916e-10	0	0	0	6.67821e-07	-2.64455e-06
Odoribacter	0	-8.64987e-05	-0.00184123	0	0	0	0	0	0	0.000415187
Olsenella	0	-1.21124e-06	5.24671e-06	0	0	0	-1.05429e-11	0	6.44958e-09	3.94026e-09
Oxalobacter	0	2.22529e-06	-1.9308e-06	0	0	0	0	0	-7.8735e-07	1.39522e-05
Paenibacillus	0	0.000281037	1.76833e-06	0	5.68724e-07	0	0	1.86926e-06	-1.51977e-09	8.86433e-07
Parabacteroides	0	-4.52427e-05	-0.00134223	0	0	0	0	0.000123785	-0.00398007	-0.00187129
Paraprevotella	0	-0.000125567	0.000104163	0	-0.000110618	0	0	0	0	0.000705571
Parvimonas	0	0	-1.5739e-05	0	0	0	0	0	2.92755e-09	-1.7309e-05
Pediococcus	0	0	-2.28043e-06	0	0	0	1.00479e-08	0	-1.75767e-07	-4.7198e-10
Peptoniphilus	0	4.00126e-06	1.94976e-06	0	0	0	0	0	0	3.13568e-06
Phocaeicola	0	0	-0.621206	0	0	0	-0.000879772	0	-0.0919669	-0.076433
Porphyromonas	0	2.59955e-05	-1.93997e-05	0	1.79977e-06	0	0	0	-2.57558e-07	3.13441e-05
Prevotella	0	0	-0.0212589	0	1.42122e-07	0	0	0	-0.00714279	0.00285729
Priestia	0	0	-2.33477e-08	0	0	0	0	0	0	-8.33758e-11
Providencia	0	3.88924e-06	0.000145655	0	0	0	0	4.5304e-06	0	-1.98464e-06
Pseudoflavonifractor	0	0	-0.000212047	0	0	0	0	0	1.21134e-07	0.000385946
Pseudomonas	0	-2.09878e-06	0	0	-1.63233e-10	0	-2.32717e-06	0	-1.17881e-07	0
Pseudoramibacter	0	2.10677e-06	0	0	-2.46848e-09	0	4.43913e-11	0	0	2.23875e-09
Pyramidobacter	0	8.55939e-05	0.000144478	0	0	0	-2.19148e-11	0	0	3.31214e-08
Ralstonia	0	1.41469e-06	0	0	0	0	-3.45921e-07	0	-1.64195e-07	1.92982e-06
Rhodococcus	0	6.56923e-07	0	0	0	0	8.32832e-07	0	0	2.36467e-10
Roseburia	0	0	0.694251	0	0	0	0	0	0.017729	0.0694673
Rothia	0	6.68549e-05	5.06398e-06	0	0	0	3.14688e-08	0	6.78939e-05	0.000487719
Ruminococcus	0	-2.37858e-06	0.00486155	0	0	0	1.91516e-09	0	-0.000207467	0.00200824
Scardovia	0	-1.51238e-07	-2.77245e-08	0	0	0	0	0	-2.49965e-09	3.55941e-10
Schaalia	0	-4.76701e-06	2.88996e-07	0	0	0	0	-2.25007e-06	1.86151e-10	9.3848e-08
Siminovitchia	0	0	-9.02654e-07	0	0	0	0	0	7.91615e-08	2.91487e-10
Slackia	0	1.32734e-06	0	0	3.91371e-09	0	8.89712e-07	0	-6.11141e-10	6.2194e-10
Solobacterium	0	6.8772e-05	-2.46678e-06	0	0	0	1.17436e-09	0	5.59867e-08	6.99745e-05
Staphylococcus	0	0.000143418	2.62782e-05	0	1.31009e-09	0	5.27089e-08	0	2.44556e-07	3.77523e-05
Stenotrophomonas	0	-8.22307e-08	-4.25571e-07	0	0	0	0	0	-7.59378e-08	0
Streptococcus	0	-7.27762e-06	-0.000497104	0	-2.46955e-09	0	4.48966e-09	0	-4.52e-06	-0.000242911
Subdoligranulum	0	0	1.00641e-05	0	0	0	-1.28467e-07	0	2.26715e-06	3.30379e-06
Sutterella	0	-0.00536747	0.000148501	0	0	0	-0.00536747	-0.00536747	0	-0.000333028
Tannerella	0	-1.41843e-05	-6.60406e-06	0	1.78483e-05	0	0	0	0	-1.41843e-05
Tropheryma	0	1.79261e-08	1.28109e-06	0	-2.72388e-10	0	-3.83527e-12	0	1.45621e-09	-1.16755e-07
Ureaplasma	0	-3.58859e-07	0.00075815	0	0	0	0	2.22136e-07	0	7.3172e-07
Varibaculum	0	0	3.54012e-06	0	0	0	0	0	0	0
Veillonella	0	-0.00296735	0.000461323	0	0	0	-1.45629e-06	-0.00286393	-0.000488805	-0.000250665
Vibrio	0	-7.68066e-07	-2.2186e-06	0	0	0	5.95748e-07	8.1641e-07	-3.02762e-08	2.48922e-09
Weissella	0	0	0	0	0	0	0	0	8.30961e-07	5.58696e-09
Yersinia	0	2.01503e-06	1.29339e-05	0	0	0	0	0	0	5.15993e-06
unclassified Burkholderiales	0	-0.00303118	0	0	0	0	-0.00305563	-0.00303118	-4.961e-06	-8.83115e-05
unclassified Candidatus Melainabacteria	0	0	9.82025e-06	0	0	0	0	0	2.517e-07	6.79167e-08
unclassified Clostridiales	0	-2.89217e-06	0	0	0	0	0	0	-6.67802e-07	0.00189501
unclassified Clostridiales Incertae Sedis XIII	0	1.74438e-07	3.94099e-07	0	0	0	0	0	0	0
unclassified Erysipelotrichaceae	0	0	0.00713747	0	0	0	0	0	0.000131697	0.00222572
unclassified Lachnospiraceae	0	-2.86535e-05	-0.133949	0	0	0	0	0	-0.0199806	-3.73659e-07
unclassified Ruminococcaceae	0	1.43272e-06	0.00962659	0	-7.41592e-05	0	-1.29463e-06	0	-0.000230726	5.2862e-06
Total	0	-0.0237417	-0.969826	0	-0.000320256	0	-0.00913151	-0.0220386	-0.236614	-0.245116
